# Drosophila immune priming to Enterococcus faecalis relies on immune tolerance rather than resistance

**DOI:** 10.1101/2022.07.20.500468

**Authors:** Kevin Cabrera, Duncan S. Hoard, Daniel I. Martinez, Zeba Wunderlich

## Abstract

Most multicellular organisms, including fruit flies, possess an innate immune response, but lack an adaptive immune response. Even without adaptive immunity, “immune priming” allows organisms to survive a second infection more effectively after an initial, non-lethal infection. We used *Drosophila melanogaster* to study the transcriptional program that underlies priming. Using an insect-derived strain of Gram-positive *Enterococcus faecalis*, we found a low dose infection enhances survival of a subsequent high dose infection. The enhanced survival in primed animals does not correlate with a decreased bacterial load, implying that the organisms tolerate, rather than resist the infection. We measured the transcriptome associated with immune priming in the fly immune organs: the fat body and hemocytes. We found many genes that were only upregulated in re-infected flies. In contrast, there are very few genes that either remained transcriptionally active throughout the experiment or more efficiently re-activated upon reinfection. Measurements of priming in immune deficient mutants revealed IMD signaling is largely dispensable for responding to a single infection, but needed to fully prime; while Toll signaling is required to respond to a single infection, but dispensable for priming. Overall, we found a primed immune response to *E. faecalis* relies on immune tolerance rather than bacterial resistance and drives a unique transcriptional response.
