## Supplementary Table 1 for "Drosophila immune priming to Enterococcus faecalis relies on immune tolerance rather than resistance"

### Sheet: Fat Body RNA-seq Samples
Seq Date	Sample	Genotype	Condition	Time Point	Rep #	Batch	Seq Instrument	Read Length	# Reads	Alignment %
2020-07-28	KC20-0201	OrR	No Injection	d0	1	J	NextSeq 500	43 Paired-End	6469503	0.9155
2020-07-28	KC20-0202	OrR	No Injection	d0	2	J	NextSeq 500	43 Paired-End	3618959	0.9251
2020-07-28	KC20-0204	OrR	No Injection	d7	1	J	NextSeq 500	43 Paired-End	4918349	0.9296
2020-07-28	KC20-0234	OrR	No Injection	d7	2	J	NextSeq 500	43 Paired-End	24246897	0.9189
2020-11-17	KC20-0393	OrR	Efae Low Dose	d1	1	L	NextSeq 500	43 Paired-End	20992870	0.9176
2020-11-17	KC20-0394	OrR	Efae Low Dose	d7	1	L	NextSeq 500	43 Paired-End	14634246	0.9187
2020-11-17	KC20-0100	OrR	No Injection	d0	1	L	NextSeq 500	43 Paired-End	16715072	0.9206
2020-11-17	KC20-0397	OrR	Efae Hi Dose	d1	1	L	NextSeq 500	43 Paired-End	18325681	0.9319
2020-11-17	KC20-0400	OrR	Efae Low Dose	d1	2	M	NextSeq 500	43 Paired-End	12175755	0.928
2020-11-17	KC20-0401	OrR	Efae Hi Dose	d1	3	M	NextSeq 500	43 Paired-End	18957832	0.9119
2020-11-17	KC20-0402	OrR	Efae-Primed	d1	3	M	NextSeq 500	43 Paired-End	19082703	0.929
2020-11-17	KC20-0404	OrR	No Injection	d7	3	M	NextSeq 500	43 Paired-End	14324406	0.9377
2020-11-17	KC20-0407	OrR	Efae Low Dose	d7	1	M	NextSeq 500	43 Paired-End	16874516	0.8993
2020-11-17	KC20-0408	OrR	Efae Low Dose	d7	2	N	NextSeq 500	43 Paired-End	16931232	0.9114
2020-11-17	KC20-0414	OrR	Efae Low Dose	d1	2	N	NextSeq 500	43 Paired-End	16633783	0.898
2021-03-03	KC21-0110	OrR	Efae Hi Dose	d1	2	P	NextSeq 500	43 Paired-End	22217988	0.9078
2021-03-03	KC21-0111	OrR	Efae-Primed	d8	1	P	NextSeq 500	43 Paired-End	23685831	0.9059
2021-03-03	KC21-0112	OrR	Efae-Primed	d8	2	P	NextSeq 500	43 Paired-End	19584617	0.9067
2021-03-03	KC21-0113	OrR	Efae Low Dose	d7	1	P	NextSeq 500	43 Paired-End	22129187	0.9118
2021-03-03	KC21-0135	OrR	Efae Low Dose	d7	3	R	NextSeq 500	43 Paired-End	19560435	0.889
2021-03-03	KC21-0138	OrR	Mock-Primed	d8	1	R	NextSeq 500	43 Paired-End	21225144	0.8073
2021-03-03	KC21-0139	OrR	Mock-Primed	d8	2	R	NextSeq 500	43 Paired-End	23379974	0.909
2021-03-03	KC21-0140	OrR	Mock-Primed	d8	3	R	NextSeq 500	43 Paired-End	20627615	0.9198

### Sheet: Hemocyte RNA-seq Samples
Seq Date	Sample	Genotype	Condition	Time Point	Rep #	Batch	Seq Instrument	Read Length	# Reads	Alignment %
2021-02-24	KC21-0047	OrR	No Injection	d0	1	A	NextSeq 500	43 Paired-End	15501950	0.9034
2021-02-24	KC21-0048	OrR	No Injection	d0	2	A	NextSeq 500	43 Paired-End	13973364	0.9178
2021-02-24	KC21-0049	OrR	No Injection	d7	1	A	NextSeq 500	43 Paired-End	14345300	0.9245
2021-02-24	KC21-0050	OrR	Efae Hi Dose	d1	1	A	NextSeq 500	43 Paired-End	14079882	0.9085
2021-02-24	KC21-0051	OrR	Efae Hi Dose	d1	2	A	NextSeq 500	43 Paired-End	13551016	0.9042
2021-02-24	KC21-0052	OrR	Efae Low Dose	d1	1	A	NextSeq 500	43 Paired-End	15575661	0.9198
2021-02-24	KC21-0053	OrR	Efae Low Dose	d7	1	A	NextSeq 500	43 Paired-End	17190000	0.9221
2021-02-24	KC21-0054	OrR	No Injection	d0	3	B	NextSeq 500	43 Paired-End	14261644	0.917
2021-02-24	KC21-0055	OrR	No Injection	d7	2	B	NextSeq 500	43 Paired-End	18430296	0.9189
2021-02-24	KC21-0056	OrR	No Injection	d7	3	B	NextSeq 500	43 Paired-End	10103442	0.8659
2021-02-24	KC21-0057	OrR	Efae Low Dose	d1	2	B	NextSeq 500	43 Paired-End	13511637	0.9245
2021-02-24	KC21-0058	OrR	Efae Low Dose	d1	3	B	NextSeq 500	43 Paired-End	13846026	0.9272
2021-02-24	KC21-0059	OrR	Mock-Primed	d8	1	B	NextSeq 500	43 Paired-End	11902115	0.925
2021-02-24	KC21-0060	OrR	Mock-Primed	d8	2	B	NextSeq 500	43 Paired-End	18326399	0.8779
2021-02-24	KC21-0061	OrR	Efae-Primed	d8	1	B	NextSeq 500	43 Paired-End	15639513	0.9166
2021-02-24	KC21-0062	OrR	No Injection	d0	1	C	NextSeq 500	43 Paired-End	17125913	0.8598
2021-02-24	KC21-0063	OrR	Efae Hi Dose	d1	3	C	NextSeq 500	43 Paired-End	13435811	0.9062
2021-02-24	KC21-0064	OrR	Efae Low Dose	d7	2	C	NextSeq 500	43 Paired-End	17134189	0.9221
2021-02-24	KC21-0065	OrR	Efae Low Dose	d7	3	C	NextSeq 500	43 Paired-End	14768645	0.9272
2021-02-24	KC21-0067	OrR	Efae-Primed	d8	2	C	NextSeq 500	43 Paired-End	13546974	0.9156
2021-02-24	KC21-0068	OrR	Efae-Primed	d8	3	C	NextSeq 500	43 Paired-End	19419345	0.9341
