## Supplementary Table 2 for "Drosophila immune priming to Enterococcus faecalis relies on immune tolerance rather than resistance"

### Sheet: Read Me
These are the genes that correspond to Figure 3
Each tab represents the conditions in Figure 3A & B
Immune genes are as previously reported in Troha, et al. 2018.

### Sheet: UP_Efae-Primed-d8 Only
Flybase ID	Name	Symbol	Immune Gene
FBgn0032124	-	CG17855
FBgn0087007	big bang	bbg
FBgn0010501	Death caspase-1	Dcp-1
FBgn0035743	Acyl-CoA binding protein 6	Acbp6
FBgn0050109	-	CG30109
FBgn0004607	Zn finger homeodomain 2	zfh2
FBgn0015663	UDP-glycosyltransferase family 36 member A1	Ugt36A1
FBgn0032704	Jwa	Jwa
FBgn0004463	RNA polymerase III subunit B	Polr3B
FBgn0026083	twenty-four	tyf
FBgn0266756	bitesize	btsz
FBgn0035449	-	CG14971
FBgn0263080	-	CG43348
FBgn0034425	-	CG11906
FBgn0259238	-	CG42336
FBgn0023001	melted	melt
FBgn0283499	Insulin-like receptor	InR
FBgn0041184	Suppressor of cytokine signaling at 36E	Socs36E
FBgn0043578	Peptidoglycan recognition protein SB1	PGRP-SB1
FBgn0031170	ATP binding cassette subfamily A member 3	Abca3
FBgn0039941	-	CG17167
FBgn0000454	Dipeptidase B	Dip-B
FBgn0264603	long non-coding RNA:CR43952	lncRNA:CR43952
FBgn0039816	-	CG11317
FBgn0259998	-	CG17571
FBgn0002069	Aspartyl-tRNA synthetase	AspRS
FBgn0052091	-	CG32091
FBgn0026378	Rab escort protein	Rep
FBgn0085244	-	CG34215
FBgn0259152	Caliban	Clbn
FBgn0020440	Focal adhesion kinase	Fak
FBgn0265931	long non-coding RNA:CR44720	lncRNA:CR44720
FBgn0040389	mitochondrial ribosomal protein L14	mRpL14
FBgn0014133	bifocal	bif
FBgn0032456	Multidrug-Resistance like Protein 1	MRP
FBgn0039562	Glycoprotein 93	Gp93
FBgn0086901
FBgn0260000	-	CG17570
FBgn0011204	cueball	cue
FBgn0053116	-	CG33116
FBgn0030318	rhomboid-4	rho-4
FBgn0051259	-	CG31259
FBgn0086690	Pericentrin-like protein	Plp
FBgn0035896	-	CG6983
FBgn0000042	Actin 5C	Act5C
FBgn0016984	skittles	sktl
FBgn0037679	Another Drosophila Unc-51-like kinase	Aduk
FBgn0025836	Rho GTPase activating protein at 1A	RhoGAP1A
FBgn0262146	Metallothionein E	MtnE
FBgn0035529	Ferredoxin 2	Fdx2
FBgn0034436	-	CG11961
FBgn0085442	Na,K-ATPase Interacting	NKAIN
FBgn0051267	-	CG31267
FBgn0024804	Dead box protein 80	Dbp80
FBgn0000659	fork head	fkh
FBgn0086358	TAK1-associated binding protein 2	Tab2
FBgn0004657	myospheroid	mys
FBgn0030892	Swt1 RNA endoribonuclease	Swt1
FBgn0266776	long non-coding RNA:CR45241	lncRNA:CR45241
FBgn0015546	spellchecker1	spel1
FBgn0038968	-	CG12499
FBgn0266619	antisense RNA:CR45126	asRNA:CR45126
FBgn0034246	Dicer-2	Dcr-2
FBgn0016123	Alkaline phosphatase 4	Alp4
FBgn0033846	Myb-interacting protein 120	mip120
FBgn0050372	ArfGAP with SH3 domain, ankyrin repeat and PH domain	Asap
FBgn0035121	Tudor staphylococcal nuclease	Tudor-SN
FBgn0032701	-	CG10341
FBgn0004868	GDP dissociation inhibitor	Gdi
FBgn0034035	-	CG8207
FBgn0243512	puckered	puc
FBgn0039234	Nicastrin	Nct
FBgn0030964	PDGF- and VEGF-related factor 1	Pvf1
FBgn0040271	Sulfated	Sulf1
FBgn0014906	alpha/beta hydrolase2	Hydr2
FBgn0034579	mitochondrial ribosomal protein L54	mRpL54
FBgn0019968	Kinesin heavy chain 73	Khc-73
FBgn0085582	long non-coding RNA:CR41257	lncRNA:CR41257
FBgn0010113	headcase	hdc
FBgn0032435	Organic anion transporting polypeptide 33Eb	Oatp33Eb
FBgn0026084	ciboulot	cib
FBgn0044826	Pak3	Pak3
FBgn0035375	Polypeptide N-Acetylgalactosaminyltransferase 6	Pgant6
FBgn0259163	-	CG42268
FBgn0035131	methuselah-like 9	mthl9
FBgn0037632	Chaperonin containing TCP1 subunit 7	CCT7
FBgn0050463	Polypeptide N-Acetylgalactosaminyltransferase 9	Pgant9
FBgn0082997	snoRNA:Psi28S-1232	snoRNA:Psi28S-1232
FBgn0033454	-	CG1671
FBgn0033635	Prip	Prip
FBgn0026179	schizo	siz
FBgn0038662	Mitochondrial pyruvate carrier	Mpc1
FBgn0038304	-	CG12241
FBgn0260660	Multiplexin	Mp
FBgn0000709	flightless I	fliI
FBgn0036398	upSET	upSET
FBgn0036038	deflated	defl
FBgn0043884	multiple ankyrin repeats single KH domain	mask
FBgn0033212	Leucine-rich repeat	LRR
FBgn0261584	-	CG42694
FBgn0039302	Nucleoporin 358kD	Nup358
FBgn0264959	Src oncogene at 42A	Src42A
FBgn0036320	-	CG10943
FBgn0005632	fat facets	faf
FBgn0015924	croquemort	crq
FBgn0040397	-	CG3655
FBgn0052452	-	CG32452
FBgn0264602	long non-coding RNA:CR43951	lncRNA:CR43951
FBgn0058178
FBgn0027784	Prp18	Prp18
FBgn0051720	methuselah-like 15	mthl15
FBgn0050000	Glutathione S transferase T1	GstT1
FBgn0039691	Integrator 11	IntS11
FBgn0010504	kermit	kermit
FBgn0033656	site-2 protease	S2P
FBgn0037561	-	CG9630
FBgn0035762	RAD50 interactor 1	Rint1
FBgn0033206	Dynactin 4, p62 subunit	DCTN4-p62
FBgn0019938	RNA polymerase I subunit A	Polr1A
FBgn0029088	dispatched	disp
FBgn0015025	CKII-alpha subunit interactor-1	CkIIalpha-i1
FBgn0004889	twins	tws
FBgn0015772	Numb-associated kinase	Nak
FBgn0266673	Secretory 10	Sec10
FBgn0031973	Serpin 28Dc	Spn28Dc
FBgn0001297	kayak	kay
FBgn0037382	Hpr1	Hpr1
FBgn0085612	-	CR41320
FBgn0051343	-	CG31343
FBgn0026262	TBP-associated factor 3	Taf3
FBgn0086712	Enigma	Egm
FBgn0028648	mitochondrial ribosomal protein L50	mRpL50
FBgn0016059	Semaphorin 1b	Sema1b
FBgn0030893	Rho GTPase activating protein at 16F	RhoGAP16F
FBgn0027569	ceramide transfer protein	cert
FBgn0039590	-	CG10011
FBgn0053181	-	CG33181
FBgn0259985	Metallophosphoesterase	Mppe
FBgn0267336	Glucose transporter 4 enhancer factor	Glut4EF
FBgn0024921	Transportin	Tnpo
FBgn0031174	-	CG1486
FBgn0031233	TBC1 domain family member 15/17	Tbc1d15-17
FBgn0265575	yin	yin
FBgn0085424	nubbin	nub
FBgn0052107	-	CG32107
FBgn0022987	quaking related 54B	qkr54B
FBgn0283500	Sac1 phosphatase	Sac1
FBgn0001224	Heat shock protein 23	Hsp23
FBgn0025936	Eph receptor tyrosine kinase	Eph

### Sheet: UP_Mock-Primed-d8 Only
Flybase ID	Name	Symbol	Immune Gene
FBgn0037746	-	CG8478
FBgn0266757	misfire	mfr
FBgn0030116	-	CR17438
FBgn0036463	Reversion-inducing-cysteine-rich protein with kazal motifs	Reck
FBgn0051752	-	CG31752
FBgn0033112	Serpin 42Db	Spn42Db
FBgn0027512	-	CG10254
FBgn0040609	-	CG3348
FBgn0031690	-	CG7742
FBgn0032150	-	CG13123
FBgn0031052	-	Elys
FBgn0263747	-	CG43672
FBgn0037502	walker cup	wa-cup
FBgn0267777	long non-coding RNA:CR46108	lncRNA:CR46108
FBgn0033794	-	CG13326
FBgn0262787	-	CG43168
FBgn0053489	-	CG33489
FBgn0040508	Adenylyl cyclase X C	ACXC
FBgn0032650	-	CG7094
FBgn0029725	-	CG2871
FBgn0037101	-	CG7634
FBgn0035581	dynein, axonemal, heavy chain 3	Dnah3
FBgn0035960	-	CG4942
FBgn0022382	Protein kinase, cAMP-dependent, regulatory subunit type 2	Pka-R2
FBgn0051050	-	CG31050
FBgn0032428	-	Fam92
FBgn0040011	Sarcolemma associated protein	Slmap
FBgn0030940	-	CG15040
FBgn0034739	-	CG3927
FBgn0039622	eukaryotic translation initiation factor 4E6	eIF4E6
FBgn0031626	-	CG15631
FBgn0013810	Dynein heavy chain at 36C	Dhc36C
FBgn0033479	Phosphatidylinositol glycan anchor biosynthesis class N	PIG-N
FBgn0045770	Sperm-Leucylaminopeptidase 3	S-Lap3
FBgn0000038	nicotinic Acetylcholine Receptor beta1	nAChRbeta1
FBgn0263250	-	CG43393
FBgn0041111	lilliputian	lilli
FBgn0039759	-	CG9733
FBgn0031240	-	CG3345
FBgn0039017	-	CG6985
FBgn0010803	Tryptophanyl-tRNA synthetase	TrpRS
FBgn0027515	-	CG7115
FBgn0284251	lethal (2) 05287	l(2)05287
FBgn0031169	-	CG1494
FBgn0050416	-	CG30416
FBgn0037283	-	CG14658
FBgn0002431	hyperplastic discs	hyd
FBgn0030979	-	CG14190
FBgn0039638	dim gamma-tubulin 6	dgt6
FBgn0262570	-	CG43110
FBgn0036515	aaRS-interacting multifunctional protein 2	AIMP2
FBgn0261529	male sterile (2) 34Fe	ms(2)34Fe
FBgn0036348	-	CG17687
FBgn0265625	-	CG44433
FBgn0042179	UDP-glycosyltransferase family 305 member A1	Ugt305A1
FBgn0266784	long non-coding RNA:CR45249	lncRNA:CR45249
FBgn0010309	pigeon	pigeon
FBgn0037900	-	CG5276
FBgn0027094	Alanyl-tRNA synthetase	AlaRS
FBgn0038296	Kip1 ubiquitination-promoting complex subunit 1	Kpc1
FBgn0037541	-	CG2747
FBgn0034459	Tubulin tyrosine ligase-like 6A	TTLL6A
FBgn0002466	sticky	sti
FBgn0259737	-	CG42391
FBgn0034275	-	CG5002
FBgn0051320	HEAT repeat containing 2	HEATR2
FBgn0051029	-	CG31029
FBgn0031119	-	CG1812
FBgn0034789	Phosphatidylinositol 4-phosphate 5-kinase 59B	PIP5K59B
FBgn0267713	long non-coding RNA:CR46046	lncRNA:CR46046
FBgn0032176	-	CG13127
FBgn0000182	Bicaudal C	BicC
FBgn0030814	-	CG4955
FBgn0032115	-	CG4438
FBgn0052783	Gemin 4c	Gem4c
FBgn0038683	-	CG11779
FBgn0083960	-	CG34124
FBgn0032219	-	CG4995
FBgn0036659	-	CG9701
FBgn0051477	ATP synthase, epsilon subunit-like	ATPsynepsilonL
FBgn0004197	Serrate	Ser
FBgn0052075	-	CG32075
FBgn0034826	-	CG13544
FBgn0002707	meiotic 9	mei-9
FBgn0030466	-	CG15744
FBgn0259993	long non-coding RNA:CR42491	lncRNA:CR42491
FBgn0037121	RNA polymerase II, I and III subunit H	Polr2H
FBgn0004698	Xeroderma pigmentosum, complementation group C	Xpc
FBgn0266949	long non-coding RNA:CR45400	lncRNA:CR45400
FBgn0051678	-	CG31678
FBgn0033440	-	CG10459
FBgn0037115	-	CG11249
FBgn0262996	long non-coding RNA:CR43304	lncRNA:CR43304
FBgn0052786	Gemin 4b	Gem4b
FBgn0086129	something that sticks like glue	snama
FBgn0029656	-	CG10793
FBgn0266322	antisense RNA:CR44987	asRNA:CR44987
FBgn0033996	-	CG11807
FBgn0039923	Mediator complex subunit 26	MED26
FBgn0033354	Fanconi anemia complementation group I	FANCI
FBgn0035608	blanks	blanks
FBgn0031331	-	CG5440
FBgn0030667	-	CG15599
FBgn0037241	-	CG14646
FBgn0030270	-	CG15199
FBgn0037504	-	CG1142
FBgn0267488	Macroglobulin complement-related	Mcr
FBgn0032294	Vacuolar H[+] ATPase 16kD subunit 5	Vha16-5
FBgn0031171	-	CG1801
FBgn0031856	-	CG11322
FBgn0034464	-	CG11018
FBgn0036670	-	CG13029
FBgn0035771	Secretory 63	Sec63
FBgn0030697	-	CG8565
FBgn0039776	prolyl-4-hydroxylase-alpha EFB	PH4alphaEFB
FBgn0011802	Gemin 3	Gem3
FBgn0032481	-	CG16972
FBgn0053125	-	CG33125
FBgn0032693	Cytochrome P450 310a1	Cyp310a1
FBgn0032188	-	CG13137
FBgn0264324	sponge	spg
FBgn0259922	Skadu	Skadu
FBgn0029747	-	CG5062
FBgn0262858	Metallothionein F	MtnF
FBgn0030033	-	CG1387
FBgn0037120	-	CG11247
FBgn0004648	silver	svr
FBgn0031749	-	CG14000
FBgn0058263	Major Facilitator Superfamily Transporter 17	MFS17
FBgn0030091	-	CG7065
FBgn0051231	-	CG31231
FBgn0037760	F-box protein 11	FBXO11
FBgn0004583	expanded	ex
FBgn0051742	Proteasome beta5 subunit-related 2	Prosbeta5R2
FBgn0052199	-	CG32199
FBgn0032973	-	CG6675
FBgn0034674	-	CG9304
FBgn0262812	-	CG43183
FBgn0034290	-	CG5773
FBgn0061197	salto	salto
FBgn0264439	long non-coding RNA:CR43857	lncRNA:CR43857
FBgn0051213	-	CG31213
FBgn0000152	Abnormal X segregation	Axs
FBgn0001077	fushi tarazu	ftz
FBgn0025620	-	CG13360
FBgn0265527	long non-coding RNA:CR44377	lncRNA:CR44377
FBgn0042106	-	CG18754
FBgn0036579	Thioredoxin-related transmembrane protein 3	Tmx3
FBgn0025634	-	CG13367
FBgn0037762	elongase F	eloF
FBgn0035959	-	CG4911
FBgn0052081	-	CG32081
FBgn0037250	-	CG1074
FBgn0046225	-	CG17230
FBgn0033901	O-fucosyltransferase 1	O-fut1
FBgn0261522	long non-coding RNA:CR42657	lncRNA:CR42657
FBgn0027580	Pyruvate carboxylase	PCB
FBgn0085287	-	CG34258
FBgn0028560	sugar transporter 4	sut4
FBgn0051924	-	CG31924
FBgn0029686	Gaulos	Glos
FBgn0039083	-	CG10177
FBgn0034792	YME1 like ATPase	YME1L
FBgn0263490	molting defective	mld
FBgn0028427	Integrin linked kinase	Ilk
FBgn0025724	Coat Protein (coatomer) beta'	beta'COP
FBgn0036053	calcium-independent phospholipase A2 VIA	iPLA2-VIA
FBgn0031531	-	CG8840
FBgn0033184	mitochondrial translation elongation factor Tu 2	mEFTu2
FBgn0027568	Cullin-associated and neddylation-dissociated 1	Cand1
FBgn0039972	Meiosis regulator and mRNA stability factor 1	Marf1
FBgn0051642	-	CG31642
FBgn0261571	-	CG42685
FBgn0039010	-	CG4907
FBgn0039634	alpha-Mannosidase class I b	alpha-Man-Ib
FBgn0265310	long non-coding RNA:CR44283	lncRNA:CR44283
FBgn0051949	-	CG31949
FBgn0052719	-	CG32719
FBgn0036421	-	CG13481
FBgn0262104	-	CG42857
FBgn0031513	-	CG3347
FBgn0031896	-	CG4502
FBgn0034062	-	CG8388
FBgn0038709	-	CG15025
FBgn0003132	Protein phosphatase 1 at 13C	Pp1-13C
FBgn0267002	uncoordinated-104	unc-104
FBgn0000578	enabled	ena
FBgn0037734	trabid	trbd
FBgn0001313	male fertility factor kl2	kl-2
FBgn0031468	-	CG2975
FBgn0038486	-	CG5265
FBgn0000662	female lethal d	fl(2)d
FBgn0034700	-	CG11269
FBgn0031163
FBgn0031484	-	CG3165
FBgn0036224	Regulatory particle triple-A ATPase 4-related	Rpt4R
FBgn0019650	twin of eyeless	toy
FBgn0262604	long non-coding RNA:CR43130	lncRNA:CR43130
FBgn0034740	novel spermatogenesis regulator	nsr
FBgn0031372	-	CG7295
FBgn0052061	-	CG32061
FBgn0029873	-	CG3918
FBgn0262878	-	CG43233
FBgn0030566	Nascent-associated complex beta-subunit-like, testis 4	betaNACtes4
FBgn0041710	yellow-f	yellow-f
FBgn0040510	Adenylyl cyclase X A	ACXA
FBgn0034308	Nausicaa	Naus
FBgn0263492	antisense RNA:CR43481	asRNA:CR43481
FBgn0029728	-	CG2861
FBgn0262149	-	CR42875
FBgn0260653	serpentine	serp
FBgn0028467	Ubiquitination factor E4A	Ube4A
FBgn0003268	rough deal	rod
FBgn0030000	-	CG2260
FBgn0041775	trailer hitch	tral
FBgn0036465	Regulatory particle non-ATPase 12-related	Rpn12R
FBgn0026309	adrift	aft
FBgn0031365	-	CG17650
FBgn0003934	small nuclear RNA U5 at 23D	snRNA:U5:23D
FBgn0026479	Dynamin related protein 1	Drp1
FBgn0032486	mitochondrial translation release factor 1	mRF1
FBgn0032649	-	CG15145
FBgn0262598	mitoshell	mtsh
FBgn0267761	antisense RNA:CR46092	asRNA:CR46092
FBgn0032471	-	CG5122
FBgn0087035	Argonaute 2	AGO2
FBgn0261807	-	CG42753
FBgn0036654	-	CG9692
FBgn0027504	-	CG8878
FBgn0050369	-	CG30369
FBgn0029989	-	CG15333
FBgn0038890	spermathreecae	sp3
FBgn0052686	-	CG32686
FBgn0265578	-	CG44405
FBgn0046793	-	CG32236
FBgn0016660	H15	H15
FBgn0036311	-	CG17666
FBgn0263582	long non-coding RNA:CR43607	lncRNA:CR43607
FBgn0035807	-	CG7492
FBgn0003390	shifted	shf
FBgn0052373	-	CG32373
FBgn0263974	qin	qin
FBgn0267817	long non-coding RNA:CR46142	lncRNA:CR46142
FBgn0260755	-	CG42553
FBgn0004854	BarH2	B-H2
FBgn0037205	Brother of Yb	BoYb
FBgn0054029	-	CG34029
FBgn0267222	long non-coding RNA:CR45662	lncRNA:CR45662
FBgn0010825	Grunge	Gug
FBgn0082582	tropomodulin	tmod
FBgn0039003	wolfram syndrome 1	wfs1
FBgn0026323	TGF-beta activated kinase 1	Tak1
FBgn0028838	COP9 signalosome subunit 1a	CSN1a
FBgn0032147	Inositol 1,4,5-triphosphate kinase 1	IP3K1
FBgn0020018	Protoporphyrinogen oxidase	Ppox
FBgn0031526	-	CG8838
FBgn0004171	Male-specific RNA 98Cb	Mst98Cb
FBgn0260970	Ubr3 ubiquitin ligase	Ubr3
FBgn0034498	-	CG16868
FBgn0266409	-	CG45049
FBgn0031895	-	CG4497
FBgn0032365	-	CG14929
FBgn0267418	-	CR45771
FBgn0031574	Tubulin tyrosine ligase-like 4B	TTLL4B
FBgn0265308	long non-coding RNA:CR44281	lncRNA:CR44281
FBgn0267423	-	CR45776
FBgn0085303	-	CG34274
FBgn0266102	-	CR44839
FBgn0032741	similar to Deadpan	Sidpn
FBgn0024897	b6	b6
FBgn0263036	-	CG43331
FBgn0265793	long non-coding RNA:CR44582	lncRNA:CR44582
FBgn0261260	Megalin	mgl
FBgn0015229	gliolectin	glec
FBgn0025743	mushroom bodies tiny	mbt
FBgn0033159	Down syndrome cell adhesion molecule 1	Dscam1
FBgn0263341	long non-coding RNA:CR43422	lncRNA:CR43422
FBgn0262352	-	CG43050
FBgn0040001
FBgn0050491	-	CG30491
FBgn0037445	-	CG9727
FBgn0052221	-	CG32221
FBgn0040075	reptin	rept
FBgn0040294	Plenty of SH3s	POSH
FBgn0051294	-	CG31294
FBgn0036476	stepping stone	sstn
FBgn0039403	Sld5	Sld5
FBgn0283724	Girdin	Girdin
FBgn0037086	-	CG7202
FBgn0052835	long non-coding RNA:CR32835	lncRNA:CR32835
FBgn0259168	minibrain	mnb
FBgn0265904	long non-coding RNA:CR44693	lncRNA:CR44693
FBgn0035688	fiery mountain	fmt
FBgn0033442	-	CG1690
FBgn0037176	-	CG14456
FBgn0027603	Ulp1	Ulp1
FBgn0050275	-	CG30275
FBgn0015360	peptide O-xylosyltransferase	oxt
FBgn0053287	-	CG33287
FBgn0025628	-	CG4199
FBgn0051128	-	CG31128
FBgn0013997	Neurexin IV	Nrx-IV
FBgn0267420	-	CR45773
FBgn0034976	-	CG4049
FBgn0036893	Phosphatidylinositol glycan anchor biosynthesis class F	PIG-F
FBgn0027494	Ribosomal protein S10a	RpS10a
FBgn0283439	-	CG46281
FBgn0263697	Ubiquitin-like activating enzyme 3	Uba3
FBgn0034408	serrano	sano
FBgn0050048	-	CG30048
FBgn0004872	P-element induced wimpy testis	piwi
FBgn0050037	-	CG30037
FBgn0037636
FBgn0086681	Male-specific transcript 36Fa	Mst36Fa
FBgn0029603	-	CG14053
FBgn0036004	Jumonji, AT rich interactive domain 2	Jarid2
FBgn0036218	Spermitin	Sprn
FBgn0046332	gasket	gskt
FBgn0032834	-	CG13965
FBgn0042185	Mitochondrial calcium uniporter	MCU
FBgn0261387	-	CG17528
FBgn0030409	-	CG15728
FBgn0029157	slingshot	ssh
FBgn0026666	Magnetic receptor	MagR
FBgn0036652	-	CG13032
FBgn0027343	frizzled 3	fz3
FBgn0267430	Piezo-like	Pzl
FBgn0037454	-	CG1137
FBgn0267411	-	CG45764
FBgn0032635	-	CG15141
FBgn0035357	MEP-1	MEP-1
FBgn0037242	-	CG9855
FBgn0261245	singles bar	sing
FBgn0267419	-	CR45772
FBgn0050183	-	CG30183
FBgn0052436	-	CG32436
FBgn0003189	rudimentary	r
FBgn0004782	Ccp84Ab	Ccp84Ab
FBgn0264843	long non-coding RNA:CR44051	lncRNA:CR44051
FBgn0040230	diablo	dbo
FBgn0030817	-	CG4991
FBgn0270926	Asparagine synthetase	AsnS
FBgn0035262	-	CG18171
FBgn0001624	discs large 1	dlg1
FBgn0050157	-	CG30157
FBgn0267492	Male-specific transcript 77Y 7	Mst77Y-7
FBgn0266268	Ferrochelatase	FeCH
FBgn0264953	Piezo	Piezo
FBgn0015803	Rho-type guanine nucleotide exchange factor	RtGEF
FBgn0034139	-	CG4927
FBgn0038960	-	CG13855
FBgn0036426	-	CG9592
FBgn0003009	orientation disruptor	ord
FBgn0026418	Hsc70Cb	Hsc70Cb
FBgn0045823	visgun	vsg
FBgn0038598	-	CG7131
FBgn0034523	Nnf1a	Nnf1a
FBgn0040674	-	CG9445
FBgn0030457	-	CG12096
FBgn0031440	-	CG15395
FBgn0265041	-	CG44158
FBgn0036325	-	CG10752
FBgn0054021	-	CG34021
FBgn0263102	pipsqueak	psq
FBgn0262989	long non-coding RNA:CR43297	lncRNA:CR43297
FBgn0031139	-	CG11227
FBgn0034278	-	CG14488
FBgn0283625	-	CG46298
FBgn0030376	-	CG2750
FBgn0028887	-	CG3491
FBgn0052119	-	CG32119
FBgn0040929	-	CG12659
FBgn0030071	-	CG12661
FBgn0030158	-	CG9686
FBgn0037465	-	CG1105
FBgn0032971	tiny tim 3	ttm3
FBgn0053642	-	CG33642
FBgn0036451	Helicase with zinc finger	Helz
FBgn0037375	katanin p60-like 1	kat-60L1
FBgn0003656	swiss cheese	sws
FBgn0029762	Nutrient Amino Acid Transporter 1	NAAT1
FBgn0039686	-	CG15506
FBgn0000500	Drosulfakinin	Dsk
FBgn0038219	-	CG14839
FBgn0265348	long non-coding RNA:CR44302	lncRNA:CR44302
FBgn0034476	Toll-7	Toll-7
FBgn0034467	-	CG15128
FBgn0033876	Synaptogyrin	Syngr
FBgn0028520	-	CG4891
FBgn0031820	Daxx-like protein	Daxx
FBgn0031868	Rat1 5'-3' exoribonuclease	Rat1
FBgn0051798	-	CG31798
FBgn0037664	-	CG8420
FBgn0036032	-	CG16711
FBgn0030725	-	CG8958
FBgn0032957	-	CG2225
FBgn0035007	-	CG3492
FBgn0261004	asterless	asl
FBgn0026761	Trap1	Trap1
FBgn0034585	Rabaptin-5	Rbpn-5
FBgn0028903	-	CG13243
FBgn0263110	-	CG43367
FBgn0037964	-	CG14731
FBgn0031094	-	CG9578
FBgn0034325	-	CG18539
FBgn0037490	-	CG10053
FBgn0042125	-	CG18787
FBgn0042127	-	CG18789

### Sheet: UP_EfaeHigh-d1 Only
Flybase ID	Name	Symbol	Immune Gene
FBgn0033387	-	CG8008
FBgn0058006	-	CG40006
FBgn0000416	Saposin-related	Sap-r
FBgn0039023	Neprilysin-like 14	Nepl14
FBgn0012042	Attacin-A	AttA
FBgn0010051	Inositol 1,4,5,-trisphosphate receptor	Itpr
FBgn0037702	-	CG8176
FBgn0031937	-	CG13795
FBgn0053460	-	CG33460

### Sheet: UP_EfaeLow-d1 Only
Flybase ID	Name	Symbol	Immune Gene
FBgn0250820	medial glomeruli	meigo
FBgn0014002
FBgn0046763	pegasus	peg
FBgn0002868	Metallothionein A	MtnA
FBgn0035623	methuselah-like 2	mthl2
FBgn0260858	YKT6 v-SNARE	Ykt6
FBgn0051092	Lipophorin receptor 2	LpR2
FBgn0034200	Growth-blocking peptide 2	Gbp2
FBgn0085771	28S ribosomal RNA pseudogene:CR40741	28SrRNA-Psi:CR40741
FBgn0033742	Neprilysin-like 10	Nepl10
FBgn0031470	-	CG18557
FBgn0027835	Dodeca-satellite-binding protein 1	Dp1
FBgn0011584	Translocation protein 1	Trp1
FBgn0028968	Coat Protein (coatomer) gamma	gammaCOP
FBgn0000384	concertina	cta
FBgn0262057	Serpin 77Ba	Spn77Ba
FBgn0033010	Atf6	Atf6
FBgn0032472	-	CG9928
FBgn0016031	lamina ancestor	lama
FBgn0031560	-	CG16713
FBgn0053329	Serine-peptidase 212	Sp212
FBgn0040087	p115	p115
FBgn0029785	Ribosomal protein L35	RpL35
FBgn0039958	-	CG12567
FBgn0031885	Menin 1	Mnn1
FBgn0265048	crossveinless d	cv-d
FBgn0052576	-	CG32576
FBgn0267516	ribosomal RNA primary transcript:CR45856	pre-rRNA:CR45856
FBgn0039048	-	CG17111
FBgn0034440	-	CG10073

### Sheet: UP_EfaePrimed + MockPrimed
Flybase ID	Name	Symbol
FBgn0003328
FBgn0000277	Cecropin A2	CecA2
FBgn0031745	rau	rau
FBgn0000043	Actin 42A	Act42A
FBgn0000276	Cecropin A1	CecA1
FBgn0263019	long non-coding RNA::CR43314	lncRNA:CR43314
FBgn0035265	Phosphatidylinositol glycan anchor biosynthesis class W b	PIG-Wb
FBgn0033593	Listericin	Listericin
FBgn0005624	Posterior sex combs	Psc
FBgn0053111	-	CG33111
FBgn0259227	-	CG42327
FBgn0010660	Nucleoporin 214kD	Nup214
FBgn0037368	-	CG1239
FBgn0023517	Phosphoglycerate mutase 5	Pgam5
FBgn0051216	Nicotinamide amidase	Naam
FBgn0052219	-	CG32219
FBgn0023531	-	CG32809
FBgn0052523	-	CG32523
FBgn0038488	mann-cup	m-cup
FBgn0033177	-	CG11141
FBgn0039602	-	CG1647
FBgn0265434
FBgn0260632	dorsal	dl
FBgn0052099	-	CG32099
FBgn0031078	Nucleoporin 205kD	Nup205
FBgn0039257	tenectin	tnc
FBgn0261797	Dynein heavy chain 64C	Dhc64C
FBgn0016754	six-banded	sba
FBgn0040340	TRAM	TRAM
FBgn0260026	-	CG42494
FBgn0039293	ALG9, alpha-1,2-mannosyltransferase	Alg9
FBgn0052702	Cubilin	Cubn
FBgn0028426	Ribonuclease Z	RNaseZ
FBgn0266005	long non-coding RNA:CR44779	lncRNA:CR44779
FBgn0086346	ALG-2 interacting protein X	ALiX
FBgn0034400	-	CG15099
FBgn0035049	Matrix metalloproteinase 1	Mmp1
FBgn0086908	eggless	egg
FBgn0003139	Protein phosphatase V	PpV
FBgn0027101	Dual-specificity tyrosine phosphorylation-regulated kinase 3	Dyrk3
FBgn0036913	Ubiquitin specific protease 32	Usp32
FBgn0267803	antisense RNA:CR46128	asRNA:CR46128
FBgn0266696	Supervillin	Svil
FBgn0036485	alpha1,3-fucosyltransferase A	FucTA
FBgn0015797	Rab6	Rab6
FBgn0032194	-	CG4901
FBgn0086251	deadlock	del
FBgn0025676	CKII-alpha subunit interactor-3	CkIIalpha-i3
FBgn0034240	Misexpression suppressor of ras 4	MESR4
FBgn0033453	Sting	Sting
FBgn0015477	Receptor mediated endocytosis 8	Rme-8
FBgn0033313	Calcium-independent receptor for alpha-latrotoxin	Cirl
FBgn0010611	HMG Coenzyme A synthase	Hmgs
FBgn0267485	antisense RNA:CR45835	asRNA:CR45835
FBgn0036314	Splicing factor 3a subunit 2	Sf3a2
FBgn0023526	-	CG2865
FBgn0002891	DNA polymerase zeta subunit 1	PolZ1
FBgn0025864	Calmodulin-binding protein related to a Rab3 GDP/GTP exchange protein	Crag
FBgn0023213	eukaryotic translation initiation factor 4G1	eIF4G1
FBgn0260486	Zizimin	Ziz
FBgn0001122	G protein alpha o subunit	Galphao
FBgn0032805	-	CG10337
FBgn0050295	Ipk1	Ipk1
FBgn0010278	Structure specific recognition protein	Ssrp
FBgn0029789	Post-GPI attachment to proteins 1	PGAP1
FBgn0004449	Tenascin major	Ten-m
FBgn0037098	Wnk kinase	Wnk
FBgn0033376	-	CG8777
FBgn0031490	-	CG17264
FBgn0026148	-	CG12253
FBgn0267378	sauron	sau
FBgn0037218	auxilin	aux
FBgn0032717	-	CG10600
FBgn0038344	obelus	obe
FBgn0033388	-	CG8046
FBgn0039431	plum	plum
FBgn0034964	Integrator 1	IntS1
FBgn0052579	-	CG32579
FBgn0004436	Ubiquitin conjugating enzyme 6	Ubc6
FBgn0010415	Syndecan	Sdc
FBgn0026430	Gamma-tubulin ring protein 84	Grip84
FBgn0039385	-	CG5913
FBgn0263995	couch potato	cpo
FBgn0260003	Dystrophin	Dys
FBgn0039890	ATP binding cassette subfamily D member 1	Abcd1
FBgn0024889	karyopherin alpha1	Kap-alpha1
FBgn0053207	pxb	pxb
FBgn0029067	Dullard	Dd
FBgn0002543	roundabout 2	robo2
FBgn0260722	long non-coding RNA:CR42549	lncRNA:CR42549
FBgn0004885	tolkin	tok
FBgn0033757	muskelin	muskelin
FBgn0039644	red dog mine	rdog
FBgn0260012	precocious dissociation of sisters 5	pds5
FBgn0037061	tRNA methyltransferase subunit 11-2	Trmt112
FBgn0027948	mini spindles	msps
FBgn0038621	-	CG10864
FBgn0003345	scalloped	sd
FBgn0262614	polychaetoid	pyd
FBgn0260789	multi sex combs	mxc
FBgn0262699	fizzy-related	fzr
FBgn0030799	-	CG4872
FBgn0039132	Adaptor Protein complex 1, sigma subunit	AP-1sigma
FBgn0033663	Endoplasmic reticulum p60	ERp60
FBgn0052113	Vacuolar protein sorting 13D	Vps13D
FBgn0264855	Adaptor Protein complex 2, alpha subunit	AP-2alpha
FBgn0035617	lethal (3) persistent salivary gland 2	l(3)psg2
FBgn0010355	TBP-associated factor 1	Taf1
FBgn0022023	eukaryotic translation initiation factor 3 subunit h	eIF3h
FBgn0037688	-	CG9356
FBgn0036919	Grasp65	Grasp65
FBgn0021796	Target of rapamycin	Tor
FBgn0024191	septin interacting protein 1	sip1
FBgn0053182	Lysine demethylase 4B	Kdm4B
FBgn0264863	antisense RNA:CR44054	asRNA:CR44054
FBgn0265194	Transient receptor potential cation channel, subfamily M	Trpm
FBgn0264574	Glucose transporter 1	Glut1
FBgn0003559	suppressor of forked	su(f)
FBgn0262126	Secretory 24CD	Sec24CD
FBgn0003502	Btk family kinase at 29A	Btk29A
FBgn0004656	female sterile (1) homeotic	fs(1)h
FBgn0030894	Multivesicular body subunit 12	Mvb12
FBgn0035490	-	CG1136
FBgn0087011	-	CG41520
FBgn0261563	wing blister	wb
FBgn0025700	-	CG5885
FBgn0038720	-	CG6231
FBgn0001230	Heat shock protein 68	Hsp68
FBgn0031752	-	CG9044
FBgn0029944	Downstream of kinase	Dok
FBgn0003557	Suppressor of deltex	Su(dx)
FBgn0034300	-	CG5098
FBgn0013323	Prothoracicotropic hormone	Ptth
FBgn0265726	Nna1 carboxypeptidase	Nna1
FBgn0026189	prominin-like	promL
FBgn0262738	no receptor potential A	norpA
FBgn0015926	discontinuous actin hexagon	dah
FBgn0000283	Centrosomal protein 190kD	Cp190
FBgn0031566	-	CG2818
FBgn0038043	-	CG17202
FBgn0038427	endosomal maturation defective	ema
FBgn0039560	Biorientation Defective 1	BOD1
FBgn0035901	Pseudouridine synthase 7	Pus7
FBgn0035945	-	CG5026
FBgn0037758	-	CG9467
FBgn0030321	-	CG1703
FBgn0034322	-	CG18536
FBgn0023083	frayed	fray
FBgn0026181	Rho kinase	Rok
FBgn0026257	caravaggio	cav
FBgn0029958	Pyruvate dehydrogenase phosphatase	Pdp
FBgn0037877	-	CG6689
FBgn0027594	draper	drpr
FBgn0036763	Tryptophanyl-tRNA synthetase, mitochondrial	TrpRS-m
FBgn0034321	-	CG14502
FBgn0261934	dikar	dikar

### Sheet: UP_Common
Flybase ID	Name	Symbol	AMPs & AMP-like	Bomanin	Loitering	Immune Gene
FBgn0027584	-	CG4757
FBgn0032638	Serine protease homolog 93	SPH93
FBgn0032639	-	CG18563
FBgn0014865	Metchnikowin	Mtk
FBgn0283461	Drosomycin	Drs
FBgn0262881	Mtk-like	Mtkl
FBgn0034328	Bomanin Bicipital 1	BomBc1
FBgn0262838	Bomanin Tailed 1	BomT1
FBgn0031471	-	CG3117
FBgn0025583	Bomanin Short 2	BomS2
FBgn0034407	Diptericin B	DptB
FBgn0034331	Bomanin Bicipital 2	BomBc2
FBgn0038299	Serpin 88Eb	Spn88Eb
FBgn0000250	cactus	cact
FBgn0067905	Daisho2	Dso2
FBgn0265577	Induced by Infection	IBIN
FBgn0033236	-	CG14764
FBgn0040735	Bomanin Tailed 2	BomT2
FBgn0034329	Bomanin Short 1	BomS1
FBgn0040582	Bomanin Bicipital 3	BomBc3
FBgn0266569	-	CG42259
FBgn0034741	-	CG4269
FBgn0027550	-	CG6495
FBgn0031561	Immune induced molecule 33	IM33
FBgn0027095	Mesencephalic astrocyte-derived neurotrophic factor	Manf
FBgn0032810	-	CG13077
FBgn0040653	Daisho1	Dso1
FBgn0053554	Nipped-A	Nipped-A
FBgn0040734	Bomanin Short 5	BomS5
FBgn0283462	Baramicin A2	BaraA2
FBgn0053470	Baramicin A1	BaraA1
FBgn0039155	Kallmann syndrome 1	Kal1
FBgn0034511	GNBP-like 3	GNBP-like3
FBgn0034512	Bombardier	Bbd
FBgn0032398	-	CG6766
FBgn0062961	long non-coding RNA:CR33942	lncRNA:CR33942
FBgn0040736	Bomanin Short 3	BomS3
FBgn0266450	Kruppel homolog 1	Kr-h1
FBgn0050090	-	CG30090
FBgn0031534	Sorting nexin 1	Snx1

### Sheet: DOWN_Efae-Primed-d8 Only
Flybase ID	Name	Symbol
FBgn0036327	-	CG10748
FBgn0051528	-	CG31528
FBgn0033498	-	CG12209
FBgn0050184	-	CG30184
FBgn0030691	EF-hand domain containing 1.1	Efhc1.1
FBgn0085454	-	CG34425
FBgn0020280	labial associated factor	laf
FBgn0032376	Tetraspanin 33B	Tsp33B
FBgn0040318	HGTX	HGTX
FBgn0038892	-	CG15498
FBgn0051848	-	CG31848
FBgn0034251	NADH dehydrogenase (ubiquinone) 51 kDa subunit-like 1	ND-51L1
FBgn0000576	empty spiracles	ems
FBgn0035479	-	CG14983
FBgn0261530	nbs	nbs
FBgn0261479	nero	nero
FBgn0036492	Bestrophin 3	Best3
FBgn0050103	-	CG30103
FBgn0031103	-	CG12679
FBgn0031441	-	CG9962
FBgn0051044	long non-coding RNA::CR31044	lncRNA:CR31044
FBgn0037716	Son RNA binding protein	Son
FBgn0265606	Proteasome alpha4 subunit, Testis-specific 1	Prosalpha4T1
FBgn0085438	-	CG34409
FBgn0038583	-	CG7183
FBgn0052846	-	CG32846
FBgn0038274	Nucleoporin 93kD-2	Nup93-2
FBgn0033983	Alkylglycerone phosphate synthase	Agps
FBgn0039829	-	CG15561
FBgn0028858	-	CG10839
FBgn0045843	Rac GTPase activating protein at 84C	RacGAP84C
FBgn0033365	-	CG8170
FBgn0033770	Wake-up-call	wuc
FBgn0262485	-	CG43075
FBgn0262535	-	CG43089
FBgn0261614	-	CG42703
FBgn0034829	-	CG9899
FBgn0024887	kin17	kin17
FBgn0000140	abnormal spindle	asp
FBgn0032797	Hig-anchoring scaffold protein	Hasp
FBgn0036328	-	CG10749
FBgn0034463	-	CG15125
FBgn0011296	lethal (2) essential for life	l(2)efl
FBgn0033716	Deneddylase 1	Den1
FBgn0051068	-	CG31068
FBgn0052232	testis-specific gamma-tubulin ring protein 128	t-Grip128
FBgn0010549	lethal (2) 03659	l(2)03659
FBgn0030030	-	CG1636
FBgn0086898	diego	dgo
FBgn0036868	male sterile (3) 76Ba	ms(3)76Ba
FBgn0033752	-	CG8569
FBgn0030207	-	CG2887
FBgn0034098	krimper	krimp
FBgn0050417	testis-specifically expressed bromodomain containing protein-3	tbrd-3
FBgn0031265	-	CG2794
FBgn0036924	hale-bopp	hale
FBgn0062411	Copper transporter 1C	Ctr1C
FBgn0037460	solwind	sowi
FBgn0032431	-	CG5435
FBgn0028896	-	CG17329
FBgn0266146	long non-coding RNA:CR44852	lncRNA:CR44852
FBgn0015574	alpha-Esterase-6	alpha-Est6
FBgn0032457	-	CG15483
FBgn0085210	-	CG34181
FBgn0026598	Adenomatous polyposis coli 2	Apc2
FBgn0053490	-	CG33490
FBgn0038607	hemingway	hmw
FBgn0036415	-	CG7768
FBgn0265593	long non-coding RNA:CR44420	lncRNA:CR44420
FBgn0015381	dissatisfaction	dsf
FBgn0038741	-	CG17186
FBgn0038008	-	CG3942
FBgn0051036	-	CG31036
FBgn0037383	Secretory 20	Sec20
FBgn0038685	-	CG14282
FBgn0061476	Zwilch	Zwilch
FBgn0259838	Su(Ste):CR42407	Su(Ste):CR42407
FBgn0051347	-	CG31347
FBgn0035855	-	CG7366
FBgn0052226
FBgn0032503	-	CG16825
FBgn0031423	-	CG3557
FBgn0050039	-	CG30039
FBgn0031235	-	CG13693
FBgn0031347	no individualized sperm	nis
FBgn0266709	Zinc finger MYND-type containing 10	Zmynd10
FBgn0000320	eyes absent	eya
FBgn0262487	-	CG43077
FBgn0035522	-	CG1273
FBgn0037876	-	CG4820
FBgn0038978	testis-enriched HMG-box-containing protein 1	tHMG1
FBgn0031288	-	CG13949
FBgn0036939	-	CG7365
FBgn0032369	-	CG6614
FBgn0029890	Fumarase 2	Fum2
FBgn0038209	-	CG9722
FBgn0037610	-	CG8043
FBgn0038585	Novel nucleolar protein 3	Non3
FBgn0031728	Heat shock protein 60C	Hsp60C
FBgn0031636	-	CG12194
FBgn0013433	beaten path Ia	beat-Ia
FBgn0034007	NADH dehydrogenase (ubiquinone) 51 kDa subunit-like 2	ND-51L2
FBgn0003450	snake	snk
FBgn0040814	-	CG14113
FBgn0030224	-	CG12637
FBgn0029745	Regulatory particle non-ATPase 13-related	Rpn13R
FBgn0004956	unpaired 1	upd1
FBgn0015831	Rtnl2	Rtnl2
FBgn0033572	polyphemus	polyph
FBgn0266769	long non-coding RNA:CR45234	lncRNA:CR45234
FBgn0026371	Sak kinase	SAK
FBgn0036062	-	CG6685
FBgn0032660	elfless	elfless
FBgn0032869	-	CG17470
FBgn0052820	-	CG32820
FBgn0035491	Dpy-30-like 2	Dpy-30L2
FBgn0029084	gomdanji	gom
FBgn0046113	Glutamate receptor IIC	GluRIIC
FBgn0023536	-	CG3156
FBgn0051702	testis-specific Plus3 domain a	tplus3a
FBgn0034142	-	CG8306
FBgn0033285	-	CG18449
FBgn0040063	yippee interacting protein 3	yip3
FBgn0030410	Apoptosis and caspase activation inhibitor	Aven
FBgn0035760	-	CG8607
FBgn0264829	-	CG44037
FBgn0003124	polo	polo
FBgn0003886	alpha-Tubulin at 85E	alphaTub85E
FBgn0034086	-	CG8441
FBgn0039659	-	CG14506
FBgn0250827	whipple	whip
FBgn0265089	eukaryotic translation initiation factor 4E3	eIF4E3
FBgn0265899	long non-coding RNA:CR44688	lncRNA:CR44688
FBgn0034132	Sperm-Leucylaminopeptidase 8	S-Lap8
FBgn0030200	RabX2	RabX2
FBgn0039655	-	CG14507
FBgn0051161	-	CG31161
FBgn0038355	-	CG4520
FBgn0040359	-	CG11380
FBgn0033865	-	CG6220
FBgn0052396	beta-Tubulin at 65B	betaTub65B
FBgn0037980	DDB1 and CUL4 associated factor 12	DCAF12
FBgn0037653	Iruka	Iru
FBgn0031504	-	CG15403
FBgn0028520	-	CG4891
FBgn0001281	janus B	janB
FBgn0083975	Neuroligin 4	Nlg4
FBgn0260967	-	CG42590
FBgn0250821	-	CG14644
FBgn0033819	-	CG4714
FBgn0038767	trade embargo	trem
FBgn0031070	-	CG12702
FBgn0037669	Insulator binding factor 2	Ibf2
FBgn0262017	-	CG42830
FBgn0005592
FBgn0034166	-	CG6472
FBgn0038977	-	CG5376
FBgn0032004	-	CG8292
FBgn0032624	-	CG6304
FBgn0031431	-	CG3515
FBgn0039210	-	CG13625
FBgn0053140	-	CG33140
FBgn0025790	TAR DNA-binding protein-43 homolog	TBPH
FBgn0036183	-	CG6083
FBgn0035540	Syntaxin 17	Syx17
FBgn0036809	-	CG12477
FBgn0033687	-	CG8407
FBgn0063261	-	CG31275
FBgn0032798	-	CG10132
FBgn0036882	-	CG9279
FBgn0032965	-	CG11629
FBgn0002838	male sterile (3) K81	ms(3)K81
FBgn0085462	-	CG34433
FBgn0010097	gamma-Tubulin at 37C	gammaTub37C
FBgn0030620	-	CG5662
FBgn0034838	-	CG12782
FBgn0037964	-	CG14731
FBgn0036910	Cytochrome P450 305a1	Cyp305a1
FBgn0263027	-	CG43322
FBgn0037325	-	CG12147
FBgn0266021	long non-coding RNA:CR44786	lncRNA:CR44786
FBgn0037921	ZAD and Architectural Function 1	Zaf1
FBgn0032520	-	CG10859
FBgn0261284	boudin	bou
FBgn0038401	-	CG5916
FBgn0034882	Entomoglyceroporin 1	Eglp1
FBgn0031279	-	CG3544
FBgn0028997	nmdyn-D7	nmdyn-D7
FBgn0033063	-	CG14589
FBgn0040268	Topoisomerase 3alpha	Top3alpha
FBgn0028743	Double hit	Dhit
FBgn0034253	-	CG10936
FBgn0266390	long non-coding RNA:CR45030	lncRNA:CR45030
FBgn0033868	Sperm-Leucylaminopeptidase 7	S-Lap7
FBgn0029816	-	CG12729
FBgn0039792	-	CG2267
FBgn0031596	-	CG15429
FBgn0035943	-	CG5653
FBgn0264547	antisense RNA:CR43926	asRNA:CR43926
FBgn0031675	-	CG9121
FBgn0015396	jumeau	jumu
FBgn0011244	Heat shock protein 60B	Hsp60B
FBgn0050375	-	CG30375
FBgn0035057	-	CG3880
FBgn0033042	Tetraspanin 42A	Tsp42A
FBgn0031613	Heterochromatin protein 6	HP6
FBgn0029095	arouser	aru
FBgn0263353	-	CG11000
FBgn0039170	-	CG13609
FBgn0262991	antisense RNA:CR43299	asRNA:CR43299
FBgn0028888	-	CG4168
FBgn0035989	alpha-tubulin acetylase	Atat
FBgn0024909	TBP-associated factor 7	Taf7
FBgn0033324	-	CG14744
FBgn0032499	UV-resistance associated gene	Uvrag
FBgn0038052
FBgn0259215	Ionotropic receptor 93a	Ir93a
FBgn0052819	-	CG32819
FBgn0024542	Neosin	Neos
FBgn0039421	-	CG6036
FBgn0034911	Glycine transporter	GlyT
FBgn0033405	-	CG13954
FBgn0052112	-	CG32112
FBgn0050398	-	CG30398
FBgn0050334	-	CG30334
FBgn0038357	-	CG5623
FBgn0030678	-	CG11679
FBgn0032968	-	CG11634
FBgn0051279	-	CG31279
FBgn0053673	-	CG33673
FBgn0005779	Protein phosphatase D6	PpD6
FBgn0028407	DNA fragmentation factor-related protein 3	Drep3
FBgn0052259	-	CG32259
FBgn0027597	-	CG17712
FBgn0037105	Site-1 protease	S1P
FBgn0034928	-	CG13562
FBgn0038306	Arginine methyltransferase 3	Art3
FBgn0036153	-	CG7573
FBgn0031775	-	CG9150
FBgn0046294	-	CG12699
FBgn0052319	N(alpha)-acetyltransferase 30 B	Naa30B
FBgn0032632	-	CG6380
FBgn0032709	-	CG15167
FBgn0262828	long non-coding RNA:CR43199	lncRNA:CR43199
FBgn0036874	brivido-1	brv1
FBgn0051551	-	CG31551
FBgn0033963	-	CG12857
FBgn0036249	-	CG11560
FBgn0035120	wee Augmin	wac
FBgn0017577	Minichromosome maintenance 5	Mcm5
FBgn0040705	NADH dehydrogenase (ubiquinone) B8 subunit	ND-B8
FBgn0050487	-	CG30487
FBgn0028942	-	CG16852
FBgn0004618	glass	gl
FBgn0038511	Curly Su	cysu
FBgn0036691	bad egg	beg
FBgn0037184	-	CG14450
FBgn0031426	-	CG18641
FBgn0032846	Pyridine nucleotide-disulfide oxidoreductase domain 1	Pyroxd1
FBgn0039469	TweedleC	TwdlC
FBgn0037902	-	CG5281
FBgn0038361	Uroporphyrinogen III synthase 2	Uros2
FBgn0283501	long non-coding RNA:CR46115	lncRNA:CR46115
FBgn0037169	-	CG11404
FBgn0266978	long non-coding RNA:CR45429	lncRNA:CR45429
FBgn0037388	-	CG14676
FBgn0040031	-	CG12061
FBgn0031622	-	CG3251
FBgn0033933	-	CG10104
FBgn0045495	Gustatory receptor 28b	Gr28b
FBgn0037359	Mediator complex subunit 27	MED27
FBgn0265059	long non-coding RNA:CR44170	lncRNA:CR44170
FBgn0028844	-	CG15283
FBgn0036978	Toll-9	Toll-9
FBgn0033058	CCHamide-2 receptor	CCHa2-R
FBgn0262599	SET and MYND domain containing, arthropod-specific, member 3	SmydA-3
FBgn0030191	-	CG15306
FBgn0051665	weary	wry
FBgn0014395	touch insensitive larva B	tilB
FBgn0025821	inhibitor-t	I-t
FBgn0027889	ballchen	ball
FBgn0029851	-	CG14445
FBgn0261804	-	CG42750
FBgn0267383	Ubiquitin conjugating enzyme 87F	Ubc87F
FBgn0262018	Cadherin-N2	CadN2
FBgn0052857	-	CG32857
FBgn0039480	Cuticular protein 97Ea	Cpr97Ea
FBgn0243486	reduced ocelli	rdo
FBgn0030574	sobremesa	sbm
FBgn0021874	Notchless	Nle
FBgn0264706	-	CR43975
FBgn0058470	-	CG40470
FBgn0052944	-	CG32944
FBgn0259704	Nop2/Sun-like domain containing protein 5	Nsun5
FBgn0263257	Cyclic nucleotide-gated ion channel-like	Cngl
FBgn0032754	-	CG10700
FBgn0050156	-	CG30156
FBgn0052333	-	CG32333
FBgn0046253	-	CG3502
FBgn0031724	-	CG18266
FBgn0038102	-	CG14383
FBgn0036995	artichoke	atk
FBgn0029514	-	CG9166
FBgn0030027	-	CG1632
FBgn0025573	Protein phosphatase N at 58A	PpN58A
FBgn0052305	-	CG32305
FBgn0265455	-	CG44355
FBgn0265046	-	CG44163
FBgn0044328	-	CG32052
FBgn0262478	-	CG43068
FBgn0033447	dilatory	dila
FBgn0033326	-	CG14743
FBgn0039488	-	CG6066
FBgn0039337	Mediator complex subunit 28	MED28
FBgn0051642	-	CG31642
FBgn0031064	-	CG12531
FBgn0051093	-	CG31093
FBgn0038674	-	CG14285
FBgn0085433	-	CG34404
FBgn0267689	-	CG46025
FBgn0265654	long non-coding RNA:CR44461	lncRNA:CR44461
FBgn0010114	hikaru genki	hig
FBgn0260459	-	CG14106
FBgn0013811	Dynein heavy chain at 62B	Dhc62B
FBgn0039370	-	CG4956
FBgn0034986	mitochondrial ribosomal protein S17	mRpS17
FBgn0004623	G protein beta-subunit 76C	Gbeta76C
FBgn0030660	-	CG8097
FBgn0026738	-	CG7857
FBgn0037570	-	CG11693
FBgn0027525	LTV1 ribosome biogenesis factor	LTV1
FBgn0034314	no poles	nopo
FBgn0040028	-	CG17450
FBgn0011829	Ret oncogene	Ret
FBgn0052250	Peroxisomal Membrane Protein 34	PMP34
FBgn0034470	Odorant-binding protein 56d	Obp56d
FBgn0039104	-	CG10252
FBgn0031289	-	CG13950
FBgn0030508	-	CG15760
FBgn0037263	nuclease slx1	slx1
FBgn0262111	forked	f
FBgn0031765	-	CG9109
FBgn0085362	Vitelline membrane-like	Vml
FBgn0266087	long non-coding RNA:CR44829	lncRNA:CR44829
FBgn0010323	Goosecoid	Gsc
FBgn0040232	CENP-meta	cmet
FBgn0259110	mind-meld	mmd
FBgn0262351	-	CG43049
FBgn0053230	-	CG33230
FBgn0262679	-	CG43149
FBgn0265145	long non-coding RNA:CR44214	lncRNA:CR44214
FBgn0032032	-	CG17294
FBgn0262029	dachs	d
FBgn0052447	-	CG32447
FBgn0030675	-	CG8191
FBgn0031047	Required for cell differentiation 1	Rcd-1
FBgn0264348	long non-coding RNA:CR43804	lncRNA:CR43804
FBgn0035168	Centrosomal protein 290kDa	Cep290
FBgn0051028	-	CG31028
FBgn0260452	-	CG13984
FBgn0051870	-	CG31870
FBgn0038773	-	CG10887
FBgn0036230	-	CG11570
FBgn0039552	-	CG12426
FBgn0028514	-	CG4793
FBgn0051910	-	CG31910
FBgn0036433	-	CG9628
FBgn0038012	-	CG10013
FBgn0041249	Gustatory receptor 22f	Gr22f
FBgn0050393	-	CG30393
FBgn0039864	-	CG11550
FBgn0003330	Sex combs extra	Sce
FBgn0041103	no hitter	nht
FBgn0035332	-	CG13801
FBgn0035316	-	CG15878
FBgn0030936	-	CG6481
FBgn0031295	-	CG4375
FBgn0031398	daedalus	daed
FBgn0035246	-	CG13928
FBgn0033243	-	CG14763
FBgn0032368	sperm-associated antigen 4	spag4
FBgn0032750	-	CG10495
FBgn0266248	long non-coding RNA:CR44943	lncRNA:CR44943
FBgn0020546	long non-coding RNA:iab4	lncRNA:iab4
FBgn0265425	long non-coding RNA:CR44337	lncRNA:CR44337
FBgn0265751	long non-coding RNA:CR44558	lncRNA:CR44558
FBgn0038957	-	CG7059
FBgn0031683	-	CG4230
