## Supplementary Table 3 for "Drosophila immune priming to Enterococcus faecalis relies on immune tolerance rather than resistance"

### Sheet: GSEA FB Efae-Primed vs Mock
FB Efae-Primed	CODE	CLUSTER	SIZE	Enrichment Score (ES)	Nromalized Enrichment Score (NES)	Nominal p-val	False Discovery Rate (FDR) q-val	FWER p-val	RANK AT MAX	LEADING EDGE
CELLULAR HEXOSE TRANSPORT	R-DME-189200	2	24	0.562819	2.09663	0	0.021301	0.05	1837	tags=54%, list=14%, signal=63%
SLC-MEDIATED TRANSMEMBRANE TRANSPORT	R-DME-425407	2	164	0.36323	2.0587	0	0.0241773	0.068	2306	tags=38%, list=18%, signal=46%
TRANSPORT OF INORGANIC CATIONS/ANIONS AND AMINO ACIDS/OLIGOPEPTIDES	R-DME-425393	2	67	0.417158	1.99719	0	0.0253944	0.117	1344	tags=36%, list=10%, signal=40%
AMINO ACID TRANSPORT ACROSS THE PLASMA MEMBRANE	R-DME-352230	2	41	0.434058	1.91081	0	0.0315407	0.209	1344	tags=41%, list=10%, signal=46%
PLASMA LIPOPROTEIN REMODELING	R-DME-8963899	3	31	0.543645	2.17255	0	0.0162613	0.024	2002	tags=42%, list=15%, signal=49%
HDL REMODELING	R-DME-8964058	3	31	0.543645	2.22464	0	0.0172657	0.017	2002	tags=42%, list=15%, signal=49%
PLASMA LIPOPROTEIN ASSEMBLY, REMODELING, AND CLEARANCE	R-DME-174824	3	51	0.461199	2.12269	0	0.0188494	0.036	3751	tags=61%, list=29%, signal=85%
ASSEMBLY OF ACTIVE LPL AND LIPC LIPASE COMPLEXES	R-DME-8963889	3	21	0.635793	2.25266	0	0.0244606	0.012	1894	tags=52%, list=15%, signal=61%
TRANSPORT OF SMALL MOLECULES	R-DME-382551	3	442	0.23034	1.75688	0	0.0748189	0.544	2095	tags=28%, list=16%, signal=32%
CARNITINE METABOLISM	R-DME-200425	4	17	0.581648	1.99281	0	0.023451	0.119	2090	tags=53%, list=16%, signal=63%
FATTY ACID METABOLISM	R-DME-8978868	4	132	0.373178	2.00942	0	0.0245848	0.103	2090	tags=33%, list=16%, signal=39%
SPHINGOLIPID METABOLISM	R-DME-428157	4	49	0.419831	1.85181	0	0.04382	0.32	2030	tags=43%, list=16%, signal=51%
ESTROGEN BIOSYNTHESIS	R-DME-193144	4	29	0.437363	1.78391	0	0.0673789	0.468	2924	tags=45%, list=23%, signal=58%
METABOLISM OF LIPIDS	R-DME-556833	4	388	0.265312	1.61602	0	0.0912528	0.854	2090	tags=30%, list=16%, signal=35%
GTP HYDROLYSIS AND JOINING OF THE 60S RIBOSOMAL SUBUNIT	R-DME-72706	5	73	0.412544	2.03352	0	0.0227473	0.085	3331	tags=34%, list=26%, signal=46%
SRP-DEPENDENT COTRANSLATIONAL PROTEIN TARGETING TO MEMBRANE	R-DME-1799339	5	78	0.337668	1.67277	0	0.0987613	0.741	3053	tags=29%, list=24%, signal=38%
DIGESTION AND ABSORPTION	R-DME-8963743	6	49	0.426037	1.92831	0	0.0322854	0.189	3235	tags=49%, list=25%, signal=65%
DIGESTION	R-DME-8935690	6	46	0.419785	1.86746	0	0.0400835	0.278	2954	tags=46%, list=23%, signal=59%
SURFACTANT METABOLISM	R-DME-5683826	By Itself	16	0.615522	2.04243	0.00362319	0.0246754	0.08	2151	tags=50%, list=17%, signal=60%
NUCLEOTIDE-BINDING DOMAIN, LEUCINE RICH REPEAT CONTAINING RECEPTOR (NLR) SIGNALING PATHWAYS	R-DME-168643	By Itself	18	0.572813	1.95861	0	0.0287776	0.158	1844	tags=50%, list=14%, signal=58%
G ALPHA (S) SIGNALLING EVENTS	R-DME-418555	By Itself	24	0.497695	1.92774	0	0.0301154	0.19	1959	tags=46%, list=15%, signal=54%
RHOH GTPASE CYCLE			23	0.479364	1.76695	0.0172414	0.0731603	0.517	1306	tags=39%, list=10%, signal=43%
GLYCOSPHINGOLIPID METABOLISM			25	0.46144	1.74001	0.00816326	0.0789269	0.582	2367	tags=52%, list=18%, signal=63%
FATTY ACIDS			22	0.445642	1.63317	0.00749064	0.0907502	0.823	3421	tags=55%, list=26%, signal=74%
INSULIN RECEPTOR RECYCLING			21	0.451803	1.6378	0.0111524	0.0927094	0.81	3405	tags=67%, list=26%, signal=90%
RAC2 GTPASE CYCLE			39	0.386168	1.62472	0.0106952	0.0929101	0.839	1306	tags=28%, list=10%, signal=31%
DOWNSTREAM SIGNAL TRANSDUCTION			16	0.504038	1.63337	0.0308219	0.0930463	0.821	2385	tags=44%, list=18%, signal=54%
ROS AND RNS PRODUCTION IN PHAGOCYTES			22	0.425067	1.61654	0.019685	0.0934281	0.854	3405	tags=64%, list=26%, signal=86%
ENDOGENOUS STEROLS			22	0.447066	1.61995	0.015444	0.0937036	0.849	936	tags=23%, list=7%, signal=24%
MISCELLANEOUS SUBSTRATES			22	0.445642	1.63938	0.0211864	0.094661	0.809	3421	tags=55%, list=26%, signal=74%
PHASE II - CONJUGATION OF COMPOUNDS			33	0.411456	1.68083	0.0232558	0.0960354	0.719	982	tags=30%, list=8%, signal=33%
ARACHIDONIC ACID METABOLISM			44	0.368332	1.6021	0.00581395	0.0960409	0.871	2454	tags=34%, list=19%, signal=42%
RHOF GTPASE CYCLE			30	0.4143	1.64043	0.0182648	0.0968532	0.808	1327	tags=33%, list=10%, signal=37%
CYTOCHROME P450 - ARRANGED BY SUBSTRATE TYPE			23	0.43469	1.66886	0.0199203	0.0975134	0.748	936	tags=22%, list=7%, signal=23%
RHOQ GTPASE CYCLE			31	0.392099	1.60237	0	0.0980491	0.871	1306	tags=32%, list=10%, signal=36%
RHOU GTPASE CYCLE			22	0.465461	1.68306	0.011194	0.0981547	0.716	1284	tags=23%, list=10%, signal=25%
VITAMINS			21	0.455766	1.64246	0.0283401	0.0985893	0.807	936	tags=24%, list=7%, signal=26%
DEACTIVATION OF THE BETA-CATENIN TRANSACTIVATING COMPLEX			26	0.411888	1.59433	0.0264317	0.0996237	0.882	1361	tags=27%, list=10%, signal=30%
RHOA GTPASE CYCLE			63	0.358369	1.69315	0	0.100064	0.691	1327	tags=29%, list=10%, signal=32%
SIGNALING BY PDGF			17	0.492813	1.68615	0.0213523	0.100092	0.708	2385	tags=41%, list=18%, signal=50%
TRANSFERRIN ENDOCYTOSIS AND RECYCLING			22	0.466455	1.6993	0.0123967	0.100245	0.674	3405	tags=68%, list=26%, signal=92%
SYNTHESIS OF PA			49	0.362907	1.64497	0.00578035	0.100276	0.803	1894	tags=39%, list=15%, signal=45%
NONSENSE MEDIATED DECAY (NMD) INDEPENDENT OF THE EXON JUNCTION COMPLEX (EJC)			80	0.335088	1.64616	0	0.102465	0.8	3261	tags=33%, list=25%, signal=43%
FATTY ACYL-COA BIOSYNTHESIS			38	0.387658	1.58498	0.0157068	0.102969	0.895	1961	tags=39%, list=15%, signal=46%
SYNTHESIS OF (16-20)-HYDROXYEICOSATETRAENOIC ACIDS (HETE)			22	0.445642	1.64778	0.02	0.104719	0.797	3421	tags=55%, list=26%, signal=74%
SPHINGOLIPID DE NOVO BIOSYNTHESIS			24	0.418497	1.57675	0.0152091	0.10605	0.907	1537	tags=38%, list=12%, signal=42%
EICOSANOIDS			21	0.455766	1.65093	0.019305	0.106061	0.791	936	tags=24%, list=7%, signal=26%
CDC42 GTPASE CYCLE			36	0.369676	1.55902	0.0149254	0.117443	0.925	1327	tags=28%, list=10%, signal=31%
SIGNALING BY INSULIN RECEPTOR			38	0.364695	1.54598	0.027907	0.125482	0.938	3465	tags=61%, list=27%, signal=82%
TRANSPORT OF VITAMINS, NUCLEOSIDES, AND RELATED MOLECULES			23	0.399807	1.52908	0.0387597	0.136666	0.955	3123	tags=57%, list=24%, signal=74%
BIOLOGICAL OXIDATIONS			80	0.300463	1.52532	0	0.137212	0.958	2962	tags=40%, list=23%, signal=52%
RAC1 GTPASE CYCLE			68	0.315276	1.51508	0.0217391	0.140463	0.969	1327	tags=24%, list=10%, signal=26%
RHOD GTPASE CYCLE			35	0.366137	1.51736	0.038835	0.141441	0.967	2046	tags=37%, list=16%, signal=44%
G ALPHA (12/13) SIGNALLING EVENTS			26	0.388251	1.50196	0.0567686	0.147339	0.979	1283	tags=27%, list=10%, signal=30%
ACTIVATION OF DOWNSTREAM EFFECTORS			26	0.394542	1.50301	0.0297872	0.14919	0.979	2936	tags=50%, list=23%, signal=65%
FORMATION OF A POOL OF FREE 40S SUBUNITS			86	0.29303	1.47256	0.00729927	0.170148	0.993	2252	tags=21%, list=17%, signal=25%
RAF/MAP KINASE CASCADE			109	0.270982	1.47413	0	0.17169	0.992	2171	tags=27%, list=17%, signal=32%
SYNTHESIS OF LEUKOTRIENES (LT) AND EOXINS (EX)			31	0.365555	1.46268	0.0460829	0.177175	0.993	2454	tags=29%, list=19%, signal=36%
GLUTATHIONE CONJUGATION			21	0.40193	1.44472	0.0769231	0.181113	0.996	733	tags=29%, list=6%, signal=30%
CARDIAC CONDUCTION			32	0.354291	1.4477	0.0327869	0.181255	0.996	3486	tags=50%, list=27%, signal=68%
NONSENSE-MEDIATED DECAY (NMD)			93	0.273878	1.42203	0.00909091	0.182224	1	3261	tags=31%, list=25%, signal=41%
MUSCLE CONTRACTION			32	0.354291	1.43942	0.0416667	0.183058	0.998	3486	tags=50%, list=27%, signal=68%
PLANAR CELL POLARITY PATHWAY			28	0.366783	1.43376	0.0606061	0.183124	0.999	2936	tags=46%, list=23%, signal=60%
NONSENSE MEDIATED DECAY (NMD) ENHANCED BY THE EXON JUNCTION COMPLEX (EJC)			93	0.273878	1.4232	0	0.183665	1	3261	tags=31%, list=25%, signal=41%
AMINO ACIDS REGULATE MTORC1			31	0.357341	1.44798	0.045045	0.184021	0.996	2480	tags=45%, list=19%, signal=56%
CELLULAR RESPONSE TO STARVATION			31	0.357341	1.4504	0.0444444	0.184259	0.996	2480	tags=45%, list=19%, signal=56%
CELL DEATH SIGNALLING VIA NRAGE, NRIF AND NADE			19	0.400257	1.42456	0.0846154	0.184772	1	1283	tags=26%, list=10%, signal=29%
RHO GTPASE CYCLE			179	0.249423	1.45185	0.0222222	0.185706	0.996	1327	tags=21%, list=10%, signal=23%
EGFR DOWNREGULATION			18	0.426555	1.43388	0.0795455	0.185784	0.999	1025	tags=28%, list=8%, signal=30%
SIGNALING BY RETINOIC ACID			21	0.392372	1.42555	0.0912863	0.186669	1	3200	tags=43%, list=25%, signal=57%
METABOLISM OF CARBOHYDRATES			148	0.258273	1.42568	0	0.18933	1	2445	tags=33%, list=19%, signal=40%
MAPK1/MAPK3 SIGNALING			110	0.266895	1.40996	0.0222222	0.192621	1	2171	tags=26%, list=17%, signal=31%
NRAGE SIGNALS DEATH THROUGH JNK			19	0.400257	1.40155	0.0853659	0.198614	1	1283	tags=26%, list=10%, signal=29%
ION HOMEOSTASIS			23	0.372145	1.38951	0.0664207	0.210583	1	3164	tags=48%, list=24%, signal=63%
VISUAL PHOTOTRANSDUCTION			35	0.326548	1.38636	0.0550459	0.211479	1	1660	tags=26%, list=13%, signal=29%
GLYCEROPHOSPHOLIPID BIOSYNTHESIS			98	0.259019	1.38012	0.0212766	0.216213	1	1967	tags=29%, list=15%, signal=33%
SIGNALING BY RHO GTPASES, MIRO GTPASES AND RHOBTB3			223	0.235166	1.37662	0	0.218005	1	1332	tags=19%, list=10%, signal=21%
INOSITOL PHOSPHATE METABOLISM			37	0.331191	1.37125	0.0880829	0.221575	1	1942	tags=30%, list=15%, signal=35%
TRANSPORT OF BILE SALTS AND ORGANIC ACIDS, METAL IONS AND AMINE COMPOUNDS			64	0.285162	1.35968	0.0458015	0.233166	1	2306	tags=30%, list=18%, signal=36%
CA2+ PATHWAY			33	0.335151	1.35242	0.0516432	0.240645	1	1660	tags=24%, list=13%, signal=28%
WG LIGAND BOUND TO FZ RECEPTORS			18	0.391928	1.34533	0.105058	0.248157	1	2486	tags=44%, list=19%, signal=55%
VITAMIN D (CALCIFEROL) METABOLISM			26	0.354429	1.33764	0.0777202	0.249521	1	2454	tags=35%, list=19%, signal=43%
APOPTOTIC CLEAVAGE OF CELLULAR PROTEINS			26	0.348004	1.33845	0.105263	0.251552	1	2877	tags=46%, list=22%, signal=59%
CELL JUNCTION ORGANIZATION			34	0.319301	1.34066	0.0933333	0.25178	1	1534	tags=29%, list=12%, signal=33%
SIGNALING BY RHO GTPASES			213	0.231151	1.32893	0	0.258254	1	1332	tags=19%, list=10%, signal=21%
SIGNALING BY RECEPTOR TYROSINE KINASES			188	0.230049	1.32108	0.04	0.263103	1	2542	tags=30%, list=20%, signal=37%
SIGNALING BY EGFR			29	0.346029	1.31716	0.131068	0.265518	1	1284	tags=24%, list=10%, signal=27%
MTOR SIGNALLING			29	0.331308	1.32126	0.083682	0.265964	1	2199	tags=41%, list=17%, signal=50%
ION CHANNEL TRANSPORT			91	0.256451	1.30843	0.048	0.275048	1	2480	tags=32%, list=19%, signal=39%
PHOSPHOLIPID METABOLISM			129	0.241609	1.30237	0.0235294	0.280206	1	1967	tags=29%, list=15%, signal=34%
NEGATIVE REGULATION OF THE PI3K/AKT NETWORK			30	0.303065	1.27811	0.127753	0.314325	1	2385	tags=43%, list=18%, signal=53%
DEVELOPMENTAL BIOLOGY			153	0.223279	1.27945	0.0461538	0.315653	1	1361	tags=15%, list=10%, signal=17%
NEUTROPHIL DEGRANULATION			414	0.200466	1.26601	0	0.331884	1	1988	tags=23%, list=15%, signal=26%
INTEGRATION OF ENERGY METABOLISM			52	0.273493	1.24325	0.0880503	0.369305	1	2269	tags=33%, list=18%, signal=39%
SIGNALING BY NTRK1 (TRKA)			36	0.293224	1.22587	0.145078	0.399677	1	1385	tags=22%, list=11%, signal=25%
PYRUVATE METABOLISM AND CITRIC ACID (TCA) CYCLE			39	0.287867	1.22255	0.124183	0.402393	1	1928	tags=28%, list=15%, signal=33%
SIGNALING BY NTRKS			36	0.293224	1.21459	0.153465	0.414328	1	1385	tags=22%, list=11%, signal=25%
PI5P, PP2A AND IER3 REGULATE PI3K/AKT SIGNALING			27	0.311811	1.20255	0.212389	0.428067	1	2385	tags=44%, list=18%, signal=54%
FORMATION OF ATP BY CHEMIOSMOTIC COUPLING			15	0.366731	1.20387	0.209622	0.429098	1	1155	tags=20%, list=9%, signal=22%
CRISTAE FORMATION			15	0.366731	1.20441	0.192182	0.432229	1	1155	tags=20%, list=9%, signal=22%
PHASE I - FUNCTIONALIZATION OF COMPOUNDS			42	0.280774	1.19595	0.143617	0.433108	1	2962	tags=40%, list=23%, signal=52%
CELL-CELL COMMUNICATION			42	0.274667	1.19613	0.148936	0.437098	1	1534	tags=24%, list=12%, signal=27%
ORGANIC CATION/ANION/ZWITTERION TRANSPORT			29	0.30061	1.19047	0.225532	0.440821	1	2300	tags=34%, list=18%, signal=42%
NCAM SIGNALING FOR NEURITE OUT-GROWTH			20	0.325453	1.18664	0.199187	0.445376	1	795	tags=20%, list=6%, signal=21%
CITRIC ACID CYCLE (TCA CYCLE)			20	0.337466	1.18254	0.231076	0.446456	1	1928	tags=40%, list=15%, signal=47%
METABOLISM OF VITAMINS AND COFACTORS			118	0.221809	1.18293	0.091954	0.449846	1	2250	tags=31%, list=17%, signal=38%
PLASMA LIPOPROTEIN CLEARANCE			20	0.334144	1.17655	0.236842	0.451327	1	3749	tags=55%, list=29%, signal=77%
LDL CLEARANCE			20	0.334144	1.17661	0.241245	0.45547	1	3749	tags=55%, list=29%, signal=77%
APOPTOSIS			38	0.277709	1.16261	0.190955	0.474074	1	2877	tags=45%, list=22%, signal=57%
NETRIN-1 SIGNALING			20	0.333091	1.15972	0.242857	0.477405	1	3735	tags=55%, list=29%, signal=77%
INTEGRIN CELL SURFACE INTERACTIONS			15	0.359396	1.16292	0.259398	0.477798	1	1891	tags=33%, list=15%, signal=39%
L13A-MEDIATED TRANSLATIONAL SILENCING OF CERULOPLASMIN EXPRESSION			96	0.222349	1.14819	0.181034	0.501186	1	1632	tags=15%, list=13%, signal=17%
ABC TRANSPORTERS IN LIPID HOMEOSTASIS			18	0.333868	1.13756	0.252101	0.514029	1	2679	tags=39%, list=21%, signal=49%
REGULATION OF INSULIN SECRETION			40	0.270318	1.14092	0.241026	0.514528	1	1722	tags=25%, list=13%, signal=29%
METABOLISM OF FOLATE AND PTERINES			19	0.325064	1.13779	0.285714	0.51797	1	1328	tags=26%, list=10%, signal=29%
NUCLEAR RECEPTOR TRANSCRIPTION PATHWAY			18	0.323134	1.12963	0.29368	0.529156	1	2183	tags=39%, list=17%, signal=47%
MTORC1-MEDIATED SIGNALLING			21	0.303551	1.12381	0.267361	0.530345	1	2199	tags=38%, list=17%, signal=46%
RHO1 SIGNALLING			19	0.319174	1.12169	0.242063	0.531247	1	2936	tags=47%, list=23%, signal=61%
MITOCHONDRIAL FATTY ACID BETA-OXIDATION			16	0.336249	1.12653	0.282759	0.532873	1	1707	tags=25%, list=13%, signal=29%
METABOLISM OF WATER-SOLUBLE VITAMINS AND COFACTORS			68	0.234618	1.12429	0.219697	0.533885	1	2250	tags=32%, list=17%, signal=39%
GABA SYNTHESIS, RELEASE, REUPTAKE AND DEGRADATION			16	0.340769	1.11295	0.296578	0.543999	1	2544	tags=44%, list=20%, signal=54%
BILE ACID AND BILE SALT METABOLISM			20	0.317278	1.11114	0.2827	0.544611	1	3202	tags=45%, list=25%, signal=60%
EUKARYOTIC TRANSLATION INITIATION			104	0.210912	1.10857	0.23913	0.54632	1	1632	tags=15%, list=13%, signal=17%
PEROXISOMAL LIPID METABOLISM			18	0.317861	1.11341	0.281853	0.547229	1	673	tags=17%, list=5%, signal=18%
BRANCHED-CHAIN AMINO ACID CATABOLISM			16	0.332581	1.10283	0.318996	0.551931	1	2715	tags=50%, list=21%, signal=63%
IRON UPTAKE AND TRANSPORT			47	0.246336	1.10378	0.3	0.554222	1	2095	tags=30%, list=16%, signal=35%
DEATH RECEPTOR SIGNALLING			34	0.262488	1.09036	0.284264	0.566401	1	1283	tags=18%, list=10%, signal=20%
RAB REGULATION OF TRAFFICKING			70	0.227126	1.09037	0.256944	0.570741	1	1741	tags=20%, list=13%, signal=23%
P75 NTR RECEPTOR-MEDIATED SIGNALLING			34	0.262488	1.09255	0.278607	0.573564	1	1283	tags=18%, list=10%, signal=20%
CAP-DEPENDENT TRANSLATION INITIATION			104	0.210912	1.08585	0.278846	0.573935	1	1632	tags=15%, list=13%, signal=17%
RHO GTPASES ACTIVATE PAKS			15	0.330951	1.08047	0.337209	0.574758	1	856	tags=20%, list=7%, signal=21%
GLYCOSAMINOGLYCAN METABOLISM			52	0.235924	1.09051	0.274854	0.574898	1	2149	tags=29%, list=17%, signal=34%
ANTIMICROBIAL PEPTIDES			22	0.303054	1.08291	0.319502	0.577071	1	3110	tags=50%, list=24%, signal=66%
CLATHRIN-MEDIATED ENDOCYTOSIS			103	0.206991	1.08093	0.242424	0.577765	1	1989	tags=22%, list=15%, signal=26%
KERATAN SULFATE/KERATIN METABOLISM			17	0.313756	1.07358	0.332117	0.588331	1	2133	tags=35%, list=16%, signal=42%
NERVOUS SYSTEM DEVELOPMENT			114	0.203742	1.06907	0.310811	0.596045	1	1317	tags=14%, list=10%, signal=15%
SIGNALING BY NUCLEAR RECEPTORS			109	0.205182	1.06129	0.277778	0.612671	1	2621	tags=33%, list=20%, signal=41%
GLYCOLYSIS			28	0.267786	1.05706	0.346847	0.615567	1	1057	tags=25%, list=8%, signal=27%
NA+/CL- DEPENDENT NEUROTRANSMITTER TRANSPORTERS			21	0.289874	1.05854	0.395257	0.616056	1	1344	tags=14%, list=10%, signal=16%
POTASSIUM CHANNELS			22	0.28499	1.05084	0.355102	0.623207	1	1095	tags=14%, list=8%, signal=15%
NUCLEAR EVENTS (KINASE AND TRANSCRIPTION FACTOR ACTIVATION)			15	0.314165	1.03414	0.388235	0.625523	1	1385	tags=27%, list=11%, signal=30%
DECTIN-2 FAMILY			22	0.28022	1.04834	0.379913	0.6258	1	1194	tags=23%, list=9%, signal=25%
RHO GTPASE EFFECTORS			59	0.216892	1.05124	0.385185	0.626403	1	1332	tags=15%, list=10%, signal=17%
UNBLOCKING OF NMDA RECEPTORS, GLUTAMATE BINDING AND ACTIVATION			20	0.293616	1.04275	0.386364	0.628412	1	577	tags=15%, list=4%, signal=16%
CLASS I PEROXISOMAL MEMBRANE PROTEIN IMPORT			15	0.31602	1.03446	0.391837	0.629007	1	149	tags=13%, list=1%, signal=13%
CHONDROITIN SULFATE/DERMATAN SULFATE METABOLISM			25	0.280328	1.03506	0.365385	0.631475	1	2445	tags=44%, list=19%, signal=54%
RAB GEFS EXCHANGE GTP FOR GDP ON RABS			54	0.221242	1.04324	0.371585	0.631529	1	1741	tags=20%, list=13%, signal=23%
MYOGENESIS			16	0.317681	1.04454	0.389706	0.631865	1	1670	tags=25%, list=13%, signal=29%
TRANSCRIPTIONAL REGULATION BY E2F6			15	0.317813	1.03656	0.363333	0.632084	1	3434	tags=60%, list=26%, signal=82%
APOPTOTIC EXECUTION PHASE			34	0.243552	1.03731	0.402913	0.634282	1	2877	tags=41%, list=22%, signal=53%
SENSORY PERCEPTION			46	0.239482	1.03863	0.364238	0.634966	1	1901	tags=24%, list=15%, signal=28%
HSF1-DEPENDENT TRANSACTIVATION			23	0.280685	1.02733	0.395257	0.640549	1	2342	tags=43%, list=18%, signal=53%
EPH-EPHRIN MEDIATED REPULSION OF CELLS			23	0.275478	1.02345	0.38843	0.646999	1	517	tags=13%, list=4%, signal=14%
HEPARAN SULFATE/HEPARIN (HS-GAG) METABOLISM			27	0.268925	1.02153	0.435897	0.647738	1	2149	tags=37%, list=17%, signal=44%
OVARIAN TUMOR DOMAIN PROTEASES			17	0.302803	1.01829	0.437262	0.652352	1	867	tags=24%, list=7%, signal=25%
RAF ACTIVATION			24	0.271922	1.00889	0.44958	0.672525	1	916	tags=17%, list=7%, signal=18%
TBC/RABGAPS			20	0.287137	1.00436	0.418519	0.676279	1	1034	tags=20%, list=8%, signal=22%
CARGO RECOGNITION FOR CLATHRIN-MEDIATED ENDOCYTOSIS			74	0.210732	1.00476	0.421053	0.679429	1	1989	tags=23%, list=15%, signal=27%
ANTIGEN PRESENTATION: FOLDING, ASSEMBLY AND PEPTIDE LOADING OF CLASS I MHC			15	0.316383	0.998592	0.437276	0.688279	1	588	tags=20%, list=5%, signal=21%
ACTIVATION OF MATRIX METALLOPROTEINASES			21	0.264658	0.990282	0.478992	0.697238	1	4233	tags=67%, list=33%, signal=99%
NON-INTEGRIN MEMBRANE-ECM INTERACTIONS			17	0.288585	0.991022	0.467153	0.699595	1	1287	tags=24%, list=10%, signal=26%
NEURONAL SYSTEM			163	0.172183	0.99181	0.434783	0.701727	1	2847	tags=26%, list=22%, signal=33%
INACTIVATION, RECOVERY AND REGULATION OF THE PHOTOTRANSDUCTION CASCADE			18	0.285607	0.983116	0.426295	0.712246	1	577	tags=17%, list=4%, signal=17%
THE PHOTOTRANSDUCTION CASCADE			18	0.285607	0.977865	0.490775	0.717911	1	577	tags=17%, list=4%, signal=17%
RHO GTPASES ACTIVATE WASPS AND WAVES			22	0.263901	0.97819	0.484733	0.721272	1	188	tags=9%, list=1%, signal=9%
SIGNALING BY GPCR			158	0.171739	0.973181	0.588235	0.722242	1	2396	tags=27%, list=18%, signal=32%
AXON GUIDANCE			111	0.180338	0.974255	0.516484	0.72374	1	1317	tags=14%, list=10%, signal=15%
METABOLISM OF AMINO ACIDS AND DERIVATIVES			165	0.17397	0.967543	0.545455	0.724392	1	1215	tags=17%, list=9%, signal=18%
SIGNALING BY TYPE 1 INSULIN-LIKE GROWTH FACTOR 1 RECEPTOR (IGF1R)			16	0.292335	0.968812	0.476744	0.72519	1	3465	tags=56%, list=27%, signal=77%
SYNDECAN INTERACTIONS			17	0.288585	0.969329	0.5	0.728073	1	1287	tags=24%, list=10%, signal=26%
TRAF6 MEDIATED INDUCTION OF NFKB AND MAP KINASES UPON TLR7/8 OR 9 ACTIVATION			26	0.245044	0.940935	0.561947	0.734275	1	2399	tags=27%, list=19%, signal=33%
MYD88 CASCADE INITIATED ON PLASMA MEMBRANE			26	0.245044	0.939224	0.542289	0.734468	1	2399	tags=27%, list=19%, signal=33%
GPCR DOWNSTREAM SIGNALLING			157	0.17457	0.940996	0.686567	0.738169	1	2396	tags=27%, list=18%, signal=32%
MYD88-INDEPENDENT TLR4 CASCADE			26	0.245044	0.941643	0.56087	0.740665	1	2399	tags=27%, list=19%, signal=33%
TOLL LIKE RECEPTOR TLR1:TLR2 CASCADE			26	0.245044	0.930232	0.585657	0.741228	1	2399	tags=27%, list=19%, signal=33%
IGF1R SIGNALING CASCADE			16	0.292335	0.957393	0.466912	0.741448	1	3465	tags=56%, list=27%, signal=77%
GLUTAMATE NEUROTRANSMITTER RELEASE CYCLE			16	0.286893	0.958665	0.49835	0.742521	1	1526	tags=25%, list=12%, signal=28%
TOLL LIKE RECEPTOR 2 (TLR2) CASCADE			26	0.245044	0.942368	0.550661	0.742551	1	2399	tags=27%, list=19%, signal=33%
MYD88 DEPENDENT CASCADE INITIATED ON ENDOSOME			26	0.245044	0.930827	0.544355	0.743722	1	2399	tags=27%, list=19%, signal=33%
MAPK TARGETS/ NUCLEAR EVENTS MEDIATED BY MAP KINASES			20	0.26515	0.943306	0.535433	0.744007	1	3091	tags=40%, list=24%, signal=52%
MYD88:MAL(TIRAP) CASCADE INITIATED ON PLASMA MEMBRANE			26	0.245044	0.954772	0.544715	0.744036	1	2399	tags=27%, list=19%, signal=33%
ENDOSOMAL SORTING COMPLEX REQUIRED FOR TRANSPORT (ESCRT)			21	0.257065	0.952712	0.506438	0.745071	1	680	tags=14%, list=5%, signal=15%
TOLL LIKE RECEPTOR 5 (TLR5) CASCADE			26	0.245044	0.944066	0.524017	0.746087	1	2399	tags=27%, list=19%, signal=33%
TRIF(TICAM1)-MEDIATED TLR4 SIGNALING			26	0.245044	0.94873	0.533613	0.747275	1	2399	tags=27%, list=19%, signal=33%
TOLL LIKE RECEPTOR 9 (TLR9) CASCADE			26	0.245044	0.932495	0.562264	0.747357	1	2399	tags=27%, list=19%, signal=33%
KERATINIZATION			20	0.261985	0.930878	0.544444	0.747525	1	2954	tags=35%, list=23%, signal=45%
TOLL LIKE RECEPTOR TLR6:TLR2 CASCADE			26	0.245044	0.946479	0.520737	0.748489	1	2399	tags=27%, list=19%, signal=33%
ION TRANSPORT BY P-TYPE ATPASES			30	0.244126	0.949485	0.530864	0.749516	1	1969	tags=30%, list=15%, signal=35%
TOLL LIKE RECEPTOR 3 (TLR3) CASCADE			26	0.245044	0.944115	0.553191	0.750185	1	2399	tags=27%, list=19%, signal=33%
TOLL LIKE RECEPTOR 7/8 (TLR7/8) CASCADE			26	0.245044	0.923832	0.574561	0.752759	1	2399	tags=27%, list=19%, signal=33%
SIGNALING BY PTK6			20	0.25708	0.920493	0.584615	0.753087	1	779	tags=20%, list=6%, signal=21%
SIGNALING BY NON-RECEPTOR TYROSINE KINASES			20	0.25708	0.918065	0.596491	0.755108	1	779	tags=20%, list=6%, signal=21%
TOLL LIKE RECEPTOR 4 (TLR4) CASCADE			26	0.245044	0.920782	0.587156	0.756312	1	2399	tags=27%, list=19%, signal=33%
ACTIVATION OF NMDA RECEPTORS AND POSTSYNAPTIC EVENTS			29	0.224636	0.912298	0.626794	0.757262	1	1046	tags=17%, list=8%, signal=19%
GLUCONEOGENESIS			24	0.240437	0.907334	0.571429	0.757276	1	1789	tags=25%, list=14%, signal=29%
STIMULI-SENSING CHANNELS			41	0.213618	0.913568	0.649485	0.758164	1	1659	tags=22%, list=13%, signal=25%
IRS-RELATED EVENTS TRIGGERED BY IGF1R			15	0.27387	0.910056	0.572993	0.758737	1	3465	tags=53%, list=27%, signal=73%
PEROXISOMAL PROTEIN IMPORT			40	0.21322	0.907389	0.621622	0.760937	1	1697	tags=20%, list=13%, signal=23%
FORMATION OF THE CORNIFIED ENVELOPE			20	0.261985	0.913884	0.59375	0.761225	1	2954	tags=35%, list=23%, signal=45%
PYRUVATE METABOLISM			20	0.253178	0.901984	0.619433	0.765228	1	553	tags=10%, list=4%, signal=10%
IRS-MEDIATED SIGNALLING			15	0.27387	0.896642	0.630435	0.773198	1	3465	tags=53%, list=27%, signal=73%
TRANS-GOLGI NETWORK VESICLE BUDDING			42	0.204059	0.893985	0.673684	0.775272	1	1306	tags=19%, list=10%, signal=21%
ENERGY DEPENDENT REGULATION OF MTOR BY LKB1-AMPK			17	0.257862	0.876282	0.63806	0.776156	1	2199	tags=41%, list=17%, signal=50%
VEGFA-VEGFR2 PATHWAY			62	0.18804	0.889312	0.648649	0.778262	1	2485	tags=29%, list=19%, signal=36%
VEGFR2 MEDIATED VASCULAR PERMEABILITY			27	0.222897	0.876884	0.69685	0.778728	1	2192	tags=30%, list=17%, signal=36%
SIGNALING BY VEGF			62	0.18804	0.883856	0.719745	0.778821	1	2485	tags=29%, list=19%, signal=36%
NEGATIVE REGULATION OF MAPK PATHWAY			20	0.25518	0.885231	0.637066	0.77958	1	2040	tags=25%, list=16%, signal=30%
MAP KINASE ACTIVATION			22	0.240297	0.881729	0.632812	0.779862	1	1385	tags=18%, list=11%, signal=20%
INTERLEUKIN-17 SIGNALING			22	0.240297	0.878047	0.680328	0.780004	1	1385	tags=18%, list=11%, signal=20%
GLUCOSE METABOLISM			41	0.21081	0.889968	0.601156	0.780609	1	1089	tags=20%, list=8%, signal=21%
METABOLISM OF FAT-SOLUBLE VITAMINS			26	0.23003	0.879197	0.635965	0.78169	1	951	tags=19%, list=7%, signal=21%
NOREPINEPHRINE NEUROTRANSMITTER RELEASE CYCLE			18	0.2573	0.885469	0.59387	0.782801	1	2471	tags=28%, list=19%, signal=34%
DOWNREGULATION OF SMAD2/3:SMAD4 TRANSCRIPTIONAL ACTIVITY			15	0.259453	0.854933	0.660517	0.808947	1	552	tags=13%, list=4%, signal=14%
PROTEIN-PROTEIN INTERACTIONS AT SYNAPSES			27	0.220899	0.855446	0.704545	0.811727	1	1296	tags=15%, list=10%, signal=16%
TOLL-LIKE RECEPTOR CASCADES			31	0.211655	0.85578	0.697248	0.814788	1	2559	tags=29%, list=20%, signal=36%
O-LINKED GLYCOSYLATION OF MUCINS			32	0.207608	0.846131	0.757709	0.815151	1	2581	tags=31%, list=20%, signal=39%
PROGRAMMED CELL DEATH			45	0.196559	0.846268	0.771084	0.818647	1	1786	tags=24%, list=14%, signal=28%
TOLL LIKE RECEPTOR 10 (TLR10) CASCADE			27	0.218024	0.847466	0.669604	0.819991	1	2399	tags=26%, list=19%, signal=32%
INSULIN RECEPTOR SIGNALLING CASCADE			17	0.240817	0.83884	0.655172	0.825643	1	3465	tags=53%, list=27%, signal=72%
DIGESTION OF DIETARY LIPID			23	0.225645	0.835961	0.742063	0.826822	1	3432	tags=39%, list=26%, signal=53%
RAS PROCESSING			26	0.216396	0.825121	0.726141	0.842602	1	845	tags=15%, list=7%, signal=16%
SEMAPHORIN INTERACTIONS			24	0.223843	0.816556	0.773913	0.853838	1	1246	tags=21%, list=10%, signal=23%
SYNTHESIS OF VERY LONG-CHAIN FATTY ACYL-COAS			24	0.213063	0.806425	0.785088	0.866789	1	1920	tags=25%, list=15%, signal=29%
N-GLYCAN TRIMMING IN THE ER AND CALNEXIN/CALRETICULIN CYCLE			16	0.244815	0.802416	0.747253	0.869597	1	1221	tags=19%, list=9%, signal=21%
NEGATIVE REGULATION OF FGFR2 SIGNALING			15	0.241448	0.787028	0.770318	0.889014	1	3465	tags=60%, list=27%, signal=82%
NEGATIVE REGULATION OF FGFR3 SIGNALING			16	0.231746	0.768188	0.767918	0.91287	1	3465	tags=56%, list=27%, signal=77%
ALPHA-LINOLENIC ACID (ALA) METABOLISM			20	0.211819	0.755486	0.816733	0.921185	1	10222	tags=100%, list=79%, signal=472%
TRANSMISSION ACROSS CHEMICAL SYNAPSES			130	0.142635	0.756324	0.958904	0.924181	1	2544	tags=22%, list=20%, signal=27%
ALPHA-LINOLENIC (OMEGA3) AND LINOLEIC (OMEGA6) ACID METABOLISM			20	0.211819	0.742948	0.82906	0.931719	1	10222	tags=100%, list=79%, signal=472%
NEUROTRANSMITTER RELEASE CYCLE			35	0.171901	0.717213	0.952381	0.947176	1	2544	tags=26%, list=20%, signal=32%
VITAMIN E			19	0.21138	0.725446	0.877953	0.947286	1	2065	tags=26%, list=16%, signal=31%
SYNTHESIS OF IP3 AND IP4 IN THE CYTOSOL			20	0.205484	0.7117	0.861314	0.948388	1	1942	tags=25%, list=15%, signal=29%
SIGNALING BY TGFB FAMILY MEMBERS			52	0.152062	0.719014	0.93038	0.949612	1	2695	tags=29%, list=21%, signal=36%
PRESYNAPTIC FUNCTION OF KAINATE RECEPTORS			18	0.202168	0.704848	0.878136	0.950413	1	189	tags=6%, list=1%, signal=6%
SIGNALING BY TGF-BETA RECEPTOR COMPLEX			48	0.158163	0.699421	0.954545	0.951164	1	552	tags=8%, list=4%, signal=9%
SIGNALING BY ERBB4			19	0.198589	0.692928	0.886076	0.952729	1	3465	tags=47%, list=27%, signal=65%
THE CITRIC ACID (TCA) CYCLE AND RESPIRATORY ELECTRON TRANSPORT			140	0.122778	0.676853	1	0.960981	1	1789	tags=14%, list=14%, signal=16%
O-LINKED GLYCOSYLATION			44	0.153996	0.660616	0.969072	0.963829	1	637	tags=9%, list=5%, signal=10%
DEGRADATION OF THE EXTRACELLULAR MATRIX			43	0.147949	0.663225	0.983146	0.966269	1	2271	tags=19%, list=18%, signal=22%
L1CAM INTERACTIONS			17	0.191128	0.633989	0.951673	0.974057	1	188	tags=6%, list=1%, signal=6%
GLYOXYLATE METABOLISM AND GLYCINE DEGRADATION			28	0.148727	0.582777	0.98374	0.984791	1	1351	tags=14%, list=10%, signal=16%
RHOV GTPASE CYCLE			24	0.159549	0.595839	0.951754	0.985088	1	3580	tags=46%, list=28%, signal=63%
