## Supplementary Table 4 for "Drosophila immune priming to Enterococcus faecalis relies on immune tolerance rather than resistance"

### Sheet: Read Me
These are the genes that correspond to Figure 4
Each tab represents the conditions in Figure 4A
Immune genes are as previously reported in Troha, et al. 2018.

### Sheet: UP_EfaePrimed-d8 Only
Flybase ID	Name	Symbol	Immune Genes
FBgn0050091	-	CG30091
FBgn0051202	alpha-Mannosidase class I c	alpha-Man-Ic
FBgn0035282	CNMamide	CNMa
FBgn0010425	epsilonTrypsin	epsilonTry
FBgn0038309	Ammonium transporter	Amt
FBgn0085456	-	CG34427
FBgn0038450	-	CG17560
FBgn0030983	-	CG15882
FBgn0037396	-	CG11459
FBgn0031052	-	Elys
FBgn0265897	long non-coding RNA:CR44686	lncRNA:CR44686
FBgn0037727	Neprilysin-like 12	Nepl12
FBgn0263709	long non-coding RNA:CR43661	lncRNA:CR43661
FBgn0039155	Kallmann syndrome 1	Kal1
FBgn0050287	-	CG30287
FBgn0038732	-	CG11391
FBgn0029686	Gaulos	Glos

### Sheet: UP_MockPrimed-d8 Only
Flybase ID	Name	Symbol	Immune Gene
FBgn0036486	Msh6	Msh6
FBgn0267190	long non-coding RNA:CR45630	lncRNA:CR45630
FBgn0266208	long non-coding RNA:CR44903	lncRNA:CR44903
FBgn0030864	-	CG8173
FBgn0033960	-	CG10151
FBgn0263665	long non-coding RNA:CR43656	lncRNA:CR43656
FBgn0083977	-	CG34141
FBgn0261046	Down syndrome cell adhesion molecule 3	Dscam3
FBgn0263664	long non-coding RNA:CR43655	lncRNA:CR43655
FBgn0001075	fat	ft
FBgn0034423	testis-specifically expressed bromodomain containing protein-2	tbrd-2
FBgn0033526	Chromatin assembly factor 1, p105 subunit	Caf1-105
FBgn0030395	Meckel syndrome, type 1	Mks1
FBgn0038199	CCHamide-1	CCHa1
FBgn0051875	-	CG31875
FBgn0031756	-	CG13992
FBgn0265654	long non-coding RNA:CR44461	lncRNA:CR44461
FBgn0004650	female sterile (1) Nasrat	fs(1)N
FBgn0025387	Alstrom syndrome 1b	Alms1b
FBgn0034513	-	CG13423
FBgn0041195	Polycystic kidney disease 2	Pkd2
FBgn0037416	Osiris 9	Osi9
FBgn0038330	-	CG14868
FBgn0036881	Cuticular protein 76Bd	Cpr76Bd
FBgn0037916	-	CG5342
FBgn0036229	-	CG7248
FBgn0038252	Histone H1 variant BigH1	BigH1
FBgn0265102	Outer segment 1	Oseg1
FBgn0032313	-	CG14070
FBgn0040318	HGTX	HGTX
FBgn0266753	long non-coding RNA:CR45226	lncRNA:CR45226

### Sheet: UP_EfaeHi-d1 Only
Flybase ID	Name	Symbol	Immune Gene
FBgn0050122	-	CG30122
FBgn0032677	-	CG5790
FBgn0029819	Ubiquitin specific protease 30	Usp30
FBgn0035316	-	CG15878
FBgn0033194	Vacuolar protein sorting 13	Vps13
FBgn0031016	kekkon 5	kek5
FBgn0004237	Heterogeneous nuclear ribonucleoprotein at 87F	Hrb87F
FBgn0043884	multiple ankyrin repeats single KH domain	mask
FBgn0030674	HECT, UBA and WWE domain containing E3 ubiquitin protein ligase 1	HUWE1
FBgn0260026	-	CG42494
FBgn0036398	upSET	upSET
FBgn0004449	Tenascin major	Ten-m
FBgn0030330	Transport and Golgi organization 10	Tango10
FBgn0283476	Dynein heavy chain at 16F	Dhc16F
FBgn0021796	Target of rapamycin	Tor
FBgn0013810	Dynein heavy chain at 36C	Dhc36C
FBgn0031973	Serpin 28Dc	Spn28Dc
FBgn0030376	-	CG2750
FBgn0086906	sallimus	sls
FBgn0033607	-	CG9062
FBgn0261797	Dynein heavy chain 64C	Dhc64C
FBgn0027512	-	CG10254
FBgn0039048	-	CG17111
FBgn0034240	Misexpression suppressor of ras 4	MESR4
FBgn0032717	-	CG10600
FBgn0267433	male fertility factor kl5	kl-5
FBgn0038299	Serpin 88Eb	Spn88Eb
FBgn0034964	Integrator 1	IntS1
FBgn0051029	-	CG31029
FBgn0260486	Zizimin	Ziz
FBgn0041184	Suppressor of cytokine signaling at 36E	Socs36E
FBgn0035581	dynein, axonemal, heavy chain 3	Dnah3
FBgn0052113	Vacuolar protein sorting 13D	Vps13D
FBgn0259789	zelda	zld
FBgn0029750	-	CG3323
FBgn0030321	-	CG1703
FBgn0021764	sidekick	sdk
FBgn0021895	yantar	ytr
FBgn0002525	Lamin	Lam
FBgn0278604	dalmatian	dmt
FBgn0032693	Cytochrome P450 310a1	Cyp310a1
FBgn0002914	Myb oncogene-like	Myb
FBgn0025336	-	CG4882
FBgn0035142	Homeodomain interacting protein kinase	Hipk
FBgn0032817	-	CG10631
FBgn0010355	TBP-associated factor 1	Taf1
FBgn0031820	Daxx-like protein	Daxx
FBgn0003366	sevenless	sev
FBgn0037022	-	CG11396
FBgn0003977	virilizer	vir
FBgn0031879	uninflatable	uif
FBgn0030117	ric8b	ric8b
FBgn0015240	Hormone receptor-like in 96	Hr96
FBgn0045852	hamlet	ham
FBgn0037339	Phosphatidylinositol 4-kinase II alpha	Pi4KIIalpha
FBgn0262125	Secretory 23	Sec23
FBgn0025864	Calmodulin-binding protein related to a Rab3 GDP/GTP exchange protein	Crag
FBgn0010825	Grunge	Gug
FBgn0031050	Actin-related protein 10	Arp10
FBgn0026430	Gamma-tubulin ring protein 84	Grip84
FBgn0035024	-	CG11414
FBgn0086758	Chronologically inappropriate morphogenesis	chinmo
FBgn0265630	strawberry notch	sno
FBgn0002930	necrotic	nec
FBgn0085478	Zinc finger DHHC-type containing 8	Zdhhc8
FBgn0085430	Dorado	Dora
FBgn0002872	mutator 2	mu2
FBgn0037958	-	CG6962
FBgn0027620	ATP-dependent chromatin assembly factor large subunit	Acf
FBgn0034459	Tubulin tyrosine ligase-like 6A	TTLL6A
FBgn0035490	-	CG1136
FBgn0040600	-	CG13631
FBgn0260756	-	CG42554
FBgn0032471	-	CG5122
FBgn0029157	slingshot	ssh
FBgn0260970	Ubr3 ubiquitin ligase	Ubr3
FBgn0261617	nejire	nej
FBgn0261934	dikar	dikar
FBgn0013813	Dynein heavy chain at 89D	Dhc98D
FBgn0037098	Wnk kinase	Wnk
FBgn0034400	-	CG15099
FBgn0262517	Listerin E3 ubiquitin protein ligase 1	Ltn1
FBgn0004698	Xeroderma pigmentosum, complementation group C	Xpc
FBgn0263968	no-on-and-no-off transient C	nonC
FBgn0036614	Golgin 104	Golgin104
FBgn0000279	Cecropin C	CecC
FBgn0264442	abrupt	ab
FBgn0022153	lethal (2) k05819	l(2)k05819
FBgn0032052	Phosphatidylinositol glycan anchor biosynthesis class U	PIG-U
FBgn0261260	Megalin	mgl
FBgn0266258	long non-coding RNA:CR44953	lncRNA:CR44953
FBgn0029949	-	CG15035
FBgn0026181	Rho kinase	Rok
FBgn0263832	Reduction in Cnn dots 5	Rcd5
FBgn0003165	pumilio	pum
FBgn0052702	Cubilin	Cubn
FBgn0020309	crooked legs	crol
FBgn0086901
FBgn0000299	Collagen type IV alpha 1	Col4a1
FBgn0086358	TAK1-associated binding protein 2	Tab2
FBgn0033184	mitochondrial translation elongation factor Tu 2	mEFTu2
FBgn0086129	something that sticks like glue	snama
FBgn0034266	-	CG4975
FBgn0262991	antisense RNA:CR43299	asRNA:CR43299
FBgn0030033	-	CG1387
FBgn0004656	female sterile (1) homeotic	fs(1)h
FBgn0052713	-	CG32713
FBgn0031681	Polypeptide N-Acetylgalactosaminyltransferase 5	Pgant5
FBgn0012042	Attacin-A	AttA
FBgn0003137	Papilin	Ppn
FBgn0045479	Gustatory receptor 64a	Gr64a
FBgn0034854	Golgin-245	Golgin245
FBgn0039593	Stress induced DNase	Sid
FBgn0263974	qin	qin
FBgn0032467	Ubiquitination factor E4B	Ube4B
FBgn0029170	TweedleT	TwdlT
FBgn0052767	-	CG32767
FBgn0026577	-	CG8677
FBgn0038666	Smu1 spliceosomal factor	Smu1
FBgn0031561	Immune induced molecule 33	IM33
FBgn0036702	AFG3 like matrix AAA peptidase subunit 2	Afg3l2
FBgn0037734	trabid	trbd
FBgn0265575	yin	yin
FBgn0035688	fiery mountain	fmt
FBgn0034139	-	CG4927
FBgn0266569	-	CG42259
FBgn0039686	-	CG15506
FBgn0283724	Girdin	Girdin
FBgn0266717	BIR repeat containing ubiquitin-conjugating enzyme	Bruce
FBgn0265002	-	CG44153
FBgn0010660	Nucleoporin 214kD	Nup214
FBgn0037156	-	CG11523
FBgn0036374	Spt20	Spt20
FBgn0039856	-	CG1774
FBgn0026418	Hsc70Cb	Hsc70Cb
FBgn0052062	RNA-binding Fox protein 1	Rbfox1
FBgn0034975	enoki mushroom	enok
FBgn0036373	Tondu-domain-containing Growth Inhibitor	Tgi
FBgn0051712	-	CG31712
FBgn0002868	Metallothionein A	MtnA
FBgn0016977	split ends	spen
FBgn0035707
FBgn0030975	Succinate dehydrogenase, subunit B (iron-sulfur)-like	SdhBL
FBgn0263108	BTB-protein-VII	BtbVII
FBgn0020633	Minichromosome maintenance 7	Mcm7
FBgn0264324	sponge	spg
FBgn0002917	narrow abdomen	na
FBgn0086450	suppressor of rudimentary	su(r)
FBgn0030506	DNA ligase 4	DNAlig4
FBgn0261397	dilute class unconventional myosin	didum
FBgn0003268	rough deal	rod
FBgn0052436	-	CG32436
FBgn0031107	HECT and RLD domain containing protein 2	HERC2
FBgn0262519	Mi-2	Mi-2
FBgn0263408	antisense RNA:CR43454	asRNA:CR43454
FBgn0263492	antisense RNA:CR43481	asRNA:CR43481
FBgn0033661	-	CG13185
FBgn0037541	-	CG2747
FBgn0034657	Lamin B receptor	LBR
FBgn0039644	red dog mine	rdog
FBgn0266410	-	CG45050
FBgn0053462	-	CG33462
FBgn0032486	mitochondrial translation release factor 1	mRF1
FBgn0040918	schlank	schlank
FBgn0035713	veloren	velo
FBgn0034389	Multiple C2 domain and transmembrane region protein	Mctp
FBgn0054054	-	CG34054
FBgn0028497	Myotubularin related protein 6	Mtmr6
FBgn0030349	-	CG10353
FBgn0051716	CCR4-NOT transcription complex subunit 4	Cnot4
FBgn0038043	-	CG17202
FBgn0053985	-	CG33985
FBgn0001078	ftz transcription factor 1	ftz-f1
FBgn0266598	kinetochore Mis12-Ndc80 network component 2	Kmn2
FBgn0039510	-	CG3339
FBgn0000256	cappuccino	capu
FBgn0283499	Insulin-like receptor	InR
FBgn0026400	Noa36	Noa36
FBgn0037688	-	CG9356
FBgn0038952	-	CG7069
FBgn0052438	Structural maintenance of chromosomes 5	SMC5
FBgn0024183	vasa intronic gene	vig
FBgn0033388	-	CG8046
FBgn0002431	hyperplastic discs	hyd
FBgn0027550	-	CG6495
FBgn0036723	-	CG12229
FBgn0262972	cherub	lncRNA:cherub
FBgn0015477	Receptor mediated endocytosis 8	Rme-8
FBgn0036279	sodium chloride cotransporter 69	Ncc69
FBgn0033856	-	CG13334
FBgn0037723	Spermidine Synthase	SpdS
FBgn0050048	-	CG30048
FBgn0005632	fat facets	faf
FBgn0053207	pxb	pxb
FBgn0031897	-	CG13784
FBgn0025634	-	CG13367
FBgn0260942	james bond	bond
FBgn0038100	polyA-binding protein interacting protein 2	Paip2
FBgn0260003	Dystrophin	Dys
FBgn0031188	-	CG14613
FBgn0265310	long non-coding RNA:CR44283	lncRNA:CR44283
FBgn0019968	Kinesin heavy chain 73	Khc-73
FBgn0267488	Macroglobulin complement-related	Mcr
FBgn0265527	long non-coding RNA:CR44377	lncRNA:CR44377
FBgn0033486	dampened	dmpd
FBgn0035945	-	CG5026
FBgn0053196	dumpy	dpy
FBgn0002887	mutagen-sensitive 201	mus201
FBgn0036102	-	CG12523
FBgn0013733	short stop	shot
FBgn0266102	-	CR44839
FBgn0039602	-	CG1647
FBgn0043070	Misexpression suppressor of KSR 2	MESK2
FBgn0010278	Structure specific recognition protein	Ssrp
FBgn0028970	Rab geranylgeranyltransferase subunit beta	RabGGTb
FBgn0034300	-	CG5098
FBgn0011741	Actin-related protein 6	Arp6
FBgn0022710	Adenylyl cyclase 13E	Ac13E
FBgn0020647	Krueppel target at 95D	KrT95D
FBgn0265578	-	CG44405
FBgn0263874	long non-coding RNA:CR43721	lncRNA:CR43721
FBgn0037252	-	CG14650
FBgn0029958	Pyruvate dehydrogenase phosphatase	Pdp
FBgn0039385	-	CG5913
FBgn0266011	long non-coding RNA:CR44784	lncRNA:CR44784
FBgn0038396	-	CG5013
FBgn0265988
FBgn0004648	silver	svr
FBgn0261529	male sterile (2) 34Fe	ms(2)34Fe
FBgn0004606	Zn finger homeodomain 1	zfh1
FBgn0000578	enabled	ena
FBgn0039003	wolfram syndrome 1	wfs1
FBgn0019990	Gcn2	Gcn2
FBgn0033859	fandango	fand
FBgn0039528	distracted	dsd
FBgn0267911
FBgn0039257	tenectin	tnc
FBgn0033863	-	CG13337
FBgn0027515	-	CG7115
FBgn0260789	multi sex combs	mxc
FBgn0039017	-	CG6985
FBgn0031895	-	CG4497
FBgn0038930	Bomanin Tailed 3	BomT3
FBgn0014464	Chorion protein a at 7F	Cp7Fa
FBgn0261004	asterless	asl
FBgn0035227	Increased minichromosome loss 1	Iml1
FBgn0030051	Serine Protease Immune Response Integrator	spirit
FBgn0016059	Semaphorin 1b	Sema1b
FBgn0027784	Prp18	Prp18
FBgn0036053	calcium-independent phospholipase A2 VIA	iPLA2-VIA
FBgn0022740	HLH54F	HLH54F
FBgn0037116	Amyotrophic lateral sclerosis 2	Als2
FBgn0031698	Nuclear receptor coactivator 6	Ncoa6
FBgn0250746	Proteasome beta7 subunit	Prosbeta7
FBgn0029899
FBgn0034985	-	CG3328
FBgn0032150	-	CG13123
FBgn0035806	Peptidoglycan recognition protein SD	PGRP-SD
FBgn0041342	Phosphocholine cytidylyltransferase 1	Pcyt1
FBgn0086674	Tyrosylprotein sulfotransferase	Tpst
FBgn0037327	pancreatic eIF-2alpha kinase	PEK
FBgn0038640	-	CG7706
FBgn0265623	Suppressor of zeste 2	Su(z)2
FBgn0035582	-	CG13705
FBgn0031098	-	CG17068
FBgn0263873	sickie	sick
FBgn0038683	-	CG11779
FBgn0260755	-	CG42553
FBgn0000163	bazooka	baz
FBgn0036448	myopic	mop
FBgn0003328		scb
FBgn0003210	ruby	rb
FBgn0051523	-	CG31523
FBgn0036995	artichoke	atk
FBgn0039227	polybromo	polybromo
FBgn0036875	-	CG9449
FBgn0038233	HTRA2-related serine protease	HtrA2
FBgn0035807	-	CG7492
FBgn0035878	-	CG7182
FBgn0002891	DNA polymerase zeta subunit 1	PolZ1
FBgn0033855	link	link
FBgn0032600	Bub3 interacting GLEBS and Zinc finger domain protein	BuGZ
FBgn0004387	Kinesin-like protein at 98A	Klp98A
FBgn0011230	purity of essence	poe
FBgn0037891	-	CG5214
FBgn0030293	-	CG1737
FBgn0266083	over compensating males	ocm
FBgn0033212	Leucine-rich repeat	LRR
FBgn0032261	-	CG6094
FBgn0037026	-	CG3634
FBgn0031094	-	CG9578
FBgn0040230	diablo	dbo
FBgn0027568	Cullin-associated and neddylation-dissociated 1	Cand1
FBgn0036891	-	CG9372
FBgn0037482	-	CG10055
FBgn0004583	expanded	ex
FBgn0260461	Reduction in Cnn dots 7	Rcd7
FBgn0038651	ectopic P-granules autophagy protein 5	Epg5
FBgn0265523	Smrter	Smr
FBgn0032391	escl	escl
FBgn0010328	without children	woc
FBgn0261954	enhanced adult sensory threshold	east
FBgn0035106	rhinoceros	rno
FBgn0017550	Regena	Rga
FBgn0261266	zucchini	zuc
FBgn0260632	dorsal	dl
FBgn0036714	-	CG7692
FBgn0038721	subdued	subdued
FBgn0026566	-	CG1307
FBgn0029167	Hemolectin	Hml
FBgn0050275	-	CG30275
FBgn0011802	Gemin 3	Gem3
FBgn0263971	-	CG43725
FBgn0004864	hopscotch	hop
FBgn0031170	ATP binding cassette subfamily A member 3	Abca3
FBgn0031238	-	CG3645
FBgn0039120	Nucleoporin 98-96kD	Nup98-96
FBgn0015247	Death-associated inhibitor of apoptosis 2	Diap2
FBgn0033317	-	CG8635
FBgn0261522	long non-coding RNA:CR42657	lncRNA:CR42657
FBgn0030530	Ajuba LIM protein	jub
FBgn0052579	-	CG32579
FBgn0028943	-	CG15638
FBgn0035026	TFIIF-interacting CTD phosphatase	Fcp1
FBgn0037536	-	CG2698
FBgn0037470	Tailor	Tailor
FBgn0013263	Trithorax-like	Trl
FBgn0032699	-	CG10383
FBgn0031566	-	CG2818
FBgn0263341	long non-coding RNA:CR43422	lncRNA:CR43422
FBgn0004868	GDP dissociation inhibitor	Gdi
FBgn0024958	Iron regulatory protein 1A	Irp-1A
FBgn0036812	Nufip	Nufip
FBgn0037336	-	CG2519
FBgn0034145	-	CG5065
FBgn0283658	midline uncoordinated	muc
FBgn0003048	pecanex	pcx
FBgn0061200	Nucleoporin 153kD	Nup153
FBgn0015008	alpha actinin 3	Actn3
FBgn0032210	Cylindromatosis	CYLD
FBgn0051635	-	CG31635
FBgn0035249	-	CG17249
FBgn0050090	-	CG30090
FBgn0265825	long non-coding RNA:CR44614	lncRNA:CR44614
FBgn0264490	Ecdysone-induced protein 93F	Eip93F
FBgn0004436	Ubiquitin conjugating enzyme 6	Ubc6
FBgn0053339	-	CG33339
FBgn0001990	weckle	wek
FBgn0284256	bicoid stability factor	bsf
FBgn0266681	antisense RNA:CR45171	asRNA:CR45171
FBgn0050005	Glutathione S transferase T2	GstT2
FBgn0031006	rapamycin-insensitive companion of Tor	rictor
FBgn0053469	-	CG33469
FBgn0029067	Dullard	Dd
FBgn0028427	Integrin linked kinase	Ilk
FBgn0061435	-	CG30270
FBgn0265921	long non-coding RNA:CR44710	lncRNA:CR44710
FBgn0023083	frayed	fray
FBgn0267348	Laminin B2	LanB2
FBgn0054003	Nimrod B3	NimB3
FBgn0031634	Ionotropic receptor 25a	Ir25a
FBgn0032810	-	CG13077
FBgn0034802	CCHC-type zinc finger nucleic acid binding protein	CNBP
FBgn0038968	-	CG12499
FBgn0039234	Nicastrin	Nct
FBgn0050026	-	CG30026
FBgn0027835	Dodeca-satellite-binding protein 1	Dp1
FBgn0023213	eukaryotic translation initiation factor 4G1	eIF4G1
FBgn0016984	skittles	sktl
FBgn0023215	Mnt	Mnt
FBgn0033998	relative of woc	row
FBgn0039559	Nuclear receptor binding SET domain protein	NSD
FBgn0003963	u-shaped	ush
FBgn0052547	-	CG32547
FBgn0064912	-	CG31178
FBgn0085408	Shroom	Shrm
FBgn0032194	-	CG4901
FBgn0083950	sidestep VI	side-VI
FBgn0037760	F-box protein 11	FBXO11
FBgn0263490	molting defective	mld
FBgn0004509	Furin 1	Fur1
FBgn0261800	LanB1	LanB1
FBgn0266409	-	CG45049
FBgn0039214	puffyeye	puf
FBgn0037578	Polynucleotide kinase 3'-phosphatase	PNKP
FBgn0033686	Hen1 methyltransferase	Hen1
FBgn0002989	okra	okr
FBgn0052010	-	CR32010
FBgn0032819	-	CG10463
FBgn0021818
FBgn0030034	-	CG10555
FBgn0002723	Methoprene-tolerant	Met
FBgn0064225	Ribosomal protein L5	RpL5
FBgn0032153	-	CG4537
FBgn0052574	Tweedlealpha	Twdlalpha
FBgn0040011	Sarcolemma associated protein	Slmap
FBgn0051320	HEAT repeat containing 2	HEATR2
FBgn0032974	-	CG3651
FBgn0039638	dim gamma-tubulin 6	dgt6
FBgn0051510	-	CG31510
FBgn0266420	Otefin	Ote
FBgn0034827	Kinesin-like protein at 59D	Klp59D
FBgn0030667	-	CG15599
FBgn0050463	Polypeptide N-Acetylgalactosaminyltransferase 9	Pgant9
FBgn0262872	milton	milt
FBgn0267567	antisense RNA:CR45907	asRNA:CR45907
FBgn0034976	-	CG4049
FBgn0086707	nucampholin	ncm
FBgn0052512	-	CG32512
FBgn0031536	Component of oligomeric golgi complex 3	Cog3
FBgn0261556	-	CG42674
FBgn0020018	Protoporphyrinogen oxidase	Ppox
FBgn0004872	P-element induced wimpy testis	piwi
FBgn0036476	stepping stone	sstn
FBgn0263352	Upstream of N-ras	Unr
FBgn0027504	back seat driver	bsd
FBgn0037369	-	CG2100
FBgn0025592	Glycerol kinase 1	Gk1
FBgn0050007
FBgn0034062	-	CG8388
FBgn0036314	Splicing factor 3a subunit 2	Sf3a2
FBgn0036311	-	CG17666
FBgn0040467	Dorsal interacting protein 1	Dlip1
FBgn0261584	-	CG42694
FBgn0003656	swiss cheese	sws
FBgn0038499	Brf RNA polymerase III subunit	Brf
FBgn0028648	mitochondrial ribosomal protein L50	mRpL50
FBgn0002778	minidiscs	mnd
FBgn0036194	Diphthamide biosynthesis 1	Dph1
FBgn0036740	Vacuolar protein sorting 60	Vps60
FBgn0003321	small bristles	sbr
FBgn0038373	-	CG4546
FBgn0263995	couch potato	cpo
FBgn0038512	-	CG14330
FBgn0035529	Ferredoxin 2	Fdx2
FBgn0041092	taiman	tai
FBgn0020304	drongo	drongo
FBgn0000283	Centrosomal protein 190kD	Cp190
FBgn0086908	eggless	egg
FBgn0039055	Ras association family member	Rassf
FBgn0263117	-	CG34377
FBgn0032219	-	CG4995
FBgn0001313	male fertility factor kl2	kl-2
FBgn0025630	RNA 3'-terminal phosphate cyclase	Rtca
FBgn0033757	muskelin	muskelin
FBgn0030266	-	CG11122
FBgn0014133	bifocal	bif
FBgn0039152	Rootletin	Root
FBgn0033609	F-box and leucine-rich repeat protein 6	Fbl6
FBgn0041775	trailer hitch	tral
FBgn0031374	WD repeat domain 62	Wdr62
FBgn0036574	enhanced level of genomic instability 1	elg1
FBgn0050350	-	CG30350
FBgn0051326	-	CG31326
FBgn0029736	-	CG4041
FBgn0004108	Neurotactin	Nrt
FBgn0004197	Serrate	Ser
FBgn0036004	Jumonji, AT rich interactive domain 2	Jarid2

### Sheet: UP_EfaeLo-d1 Only
Flybase ID	Name	Symbol
FBgn0032957	-	CG2225
FBgn0050484	-	CG30484
FBgn0011725	twin	twin
FBgn0020443	eukaryotic translation release factor 3	eRF3
FBgn0259174	Nedd4	Nedd4
FBgn0034792	YME1 like ATPase	YME1L
FBgn0011708	Syntaxin 5	Syx5
FBgn0038344	obelus	obe
FBgn0000017	Abl tyrosine kinase	Abl

### Sheet: UP_Core
Flybase ID	Name	Symbol	AMPs	Bomanins	Immune Genes
FBgn0027584	-	CG4757
FBgn0032639	-	CG18563
FBgn0283461	Drosomycin	Drs
FBgn0032638	Serine protease homolog 93	SPH93
FBgn0034407	Diptericin B	DptB
FBgn0034511	GNBP-like 3	GNBP-like3
FBgn0004240	Diptericin A	DptA
FBgn0034328	Bomanin Bicipital 1	BomBc1
FBgn0034331	Bomanin Bicipital 2	BomBc2
FBgn0041579	Attacin-C	AttC
FBgn0266405	-	CG45045
FBgn0265577	Induced by Infection	IBIN
FBgn0041182	Thioester-containing protein 2	Tep2
FBgn0032835	-	CG16772
FBgn0034329	Bomanin Short 1	BomS1
FBgn0262881	Mtk-like	Mtkl
FBgn0010388	Drosocin	Dro

### Sheet: DOWN_EfaePrimed-d8 Only
Flybase ID	Name	Symbol
FBgn0085813	18S ribosomal RNA pseudogene:CR41602	18SrRNA-Psi:CR41602
FBgn0038631	-	CG7695
FBgn0030859	-	CG12990
FBgn0001323	knirps-like	knrl
FBgn0035756	unc-13-4A	unc-13-4A
FBgn0086782	amnesiac	amn
FBgn0036939	-	CG7365
FBgn0035132	methuselah-like 10	mthl10
FBgn0032025	-	CG7778
FBgn0267515	28S ribosomal RNA pseudogene:CR45855	28SrRNA-Psi:CR45855
FBgn0000052	Phosphoribosylformylglycinamidine synthase	Pfas
FBgn0267513	28S ribosomal RNA pseudogene:CR45853	28SrRNA-Psi:CR45853
FBgn0031150	bves	bves
FBgn0039299	-	CG11854
FBgn0035985	Cuticular protein 67B	Cpr67B
FBgn0037899	Ribosomal protein L24-like	RpL24-like
FBgn0033108	-	CG15236
FBgn0000003	Signal recognition particle 7SL RNA CR32864	7SLRNA:CR32864
FBgn0085771	28S ribosomal RNA pseudogene:CR40741	28SrRNA-Psi:CR40741
FBgn0003366	sevenless	sev
FBgn0261504	Signal recognition particle 7SL RNA CR42652	7SLRNA:CR42652
FBgn0020445	Early gene at 23	E23
FBgn0032864	-	CG2493
FBgn0038349	Aldehyde oxidase 3	AOX3
FBgn0034470	Odorant-binding protein 56d	Obp56d
FBgn0263239	dendritic arbor reduction 1	dar1
FBgn0267520	28S ribosomal RNA pseudogene:CR45860	28SrRNA-Psi:CR45860
FBgn0267516	ribosomal RNA primary transcript:CR45856	pre-rRNA:CR45856
FBgn0085412	kramer	kmr
FBgn0029996	Ubiquitin conjugating enzyme E2H	UbcE2H
FBgn0047095	-	CG33939
FBgn0029893	-	CG14442
FBgn0031885	Menin 1	Mnn1
FBgn0016076	vrille	vri
FBgn0003134	Protein phosphatase 1alpha at 96A	Pp1alpha-96A
FBgn0034691	Synaptojanin	Synj
FBgn0033010	Atf6	Atf6
FBgn0035625	Blimp-1	Blimp-1
FBgn0266443	-	CG45073
FBgn0041150	hoepel1	hoe1
FBgn0262656	Myc	Myc
FBgn0035815	Sensory neuron membrane protein 2	Snmp2
FBgn0051577	transfer RNA:Alanine-AGC 1-1	tRNA:Ala-AGC-1-1
FBgn0005612	Sox box protein 14	Sox14
FBgn0033649	pyramus	pyr
FBgn0039858	Cyclin G	CycG
FBgn0262976	leg arista wing complex	lawc
FBgn0000709	flightless I	fliI
FBgn0266068	long non-coding RNA:CR44821	lncRNA:CR44821
FBgn0033753	Cytochrome P450 301a1	Cyp301a1
FBgn0266019	rudhira	rudhira
FBgn0033353	-	CG13749
FBgn0263705	Myosin 10A	Myo10A
FBgn0028371	jitterbug	jbug
FBgn0005626	pale	ple
FBgn0040207	katanin 80	kat80
FBgn0027525	LTV1 ribosome biogenesis factor	LTV1
FBgn0262000	-	CG42818
FBgn0038126	-	CG8483
FBgn0013680	mitochondrial NADH-ubiquinone oxidoreductase chain 2	mt:ND2
FBgn0085819	28S ribosomal RNA pseudogene:CR41609	28SrRNA-Psi:CR41609
FBgn0267519	28S ribosomal RNA pseudogene:CR45859	28SrRNA-Psi:CR45859
FBgn0026375	Rho GTPase activating protein p190	RhoGAPp190
FBgn0029801	-	CG15771
FBgn0013275	Heat-shock-protein-70Aa	Hsp70Aa
FBgn0266419	long non-coding RNA:CR45059	lncRNA:CR45059
FBgn0027492	widerborst	wdb
FBgn0035802	Puratrophin-1-like	Pura
FBgn0000721	foraging	for
FBgn0032006	PDGF- and VEGF-receptor related	Pvr
FBgn0262739	Argonaute-1	AGO1
FBgn0005278	S-adenosylmethionine Synthetase	Sam-S
FBgn0017558	Pyruvate dehydrogenase kinase	Pdk
FBgn0086898	diego	dgo
FBgn0058469	long non-coding RNA:CR40469	lncRNA:CR40469
FBgn0013276	Heat-shock-protein-70Ab	Hsp70Ab
FBgn0085434	Na channel protein 60E	NaCP60E
FBgn0263392	Ten-Eleven Translocation (TET) family protein	Tet
FBgn0004893	brother of odd with entrails limited	bowl
FBgn0005617	male-specific lethal 1	msl-1
FBgn0010909	misshapen	msn
FBgn0063667	meep	meep
FBgn0030196	Partner of Sld Five 3	Psf3
FBgn0032934	-	CG8679
FBgn0022774	Ornithine aminotransferase precursor	Oat
FBgn0005674	Glutamyl-prolyl-tRNA synthetase	GluProRS
FBgn0010313	corto	corto
FBgn0284084	wingless	wg
FBgn0026869	Thymine DNA glycosylase	Tdg
FBgn0037074	TBC1 domain family member 8/9	Tbc1d8-9
FBgn0030617	-	CG9095
FBgn0032682	grindelwald	grnd
FBgn0086686	lethal (3) L1231	l(3)L1231
FBgn0039075	-	CG4393
FBgn0050372	ArfGAP with SH3 domain, ankyrin repeat and PH domain	Asap
FBgn0042135	Gdap2	Gdap2
FBgn0029504	Checkpoint suppressor 1-like	CHES-1-like
FBgn0263587	long non-coding RNA:CR43612	lncRNA:CR43612
FBgn0036459	-	CG3349
FBgn0033246	Acetyl-CoA carboxylase	ACC
FBgn0266642	antisense RNA:CR45149	asRNA:CR45149
FBgn0000382	corkscrew	csw
FBgn0003209	raw	raw
FBgn0039944	-	CG17162
FBgn0263594	lost	lost
FBgn0026199	myoglianin	myo
FBgn0037607	-	CG8036
FBgn0259247
FBgn0022029	lethal (2) k01209	l(2)k01209
FBgn0027934	alpha-Est4aPsi	alpha-Est4aPsi
FBgn0032726	-	CG10621
FBgn0263086	-	CG43354
FBgn0263355	-	CG31688
FBgn0010263	RNA-binding protein 9	Rbp9
FBgn0259214	plasma membrane calcium ATPase	PMCA
FBgn0032683	kon-tiki	kon
FBgn0265739	long non-coding RNA:CR44546	lncRNA:CR44546
FBgn0262999	-	CG43307
FBgn0013272	Gp150	Gp150
FBgn0028647	-	CG11902
FBgn0026262	TBP-associated factor 3	Taf3
FBgn0023172	Rho guanine nucleotide exchange factor 2	RhoGEF2
FBgn0040079	pkaap	pkaap
FBgn0261703	germ cell-expressed bHLH-PAS	gce
FBgn0039620	waterproof	wat
FBgn0034797	nahoda	nahoda
FBgn0032350	-	CG6287
FBgn0037520	-	CG18268
FBgn0037796	-	CG12814
FBgn0034968	Ribosomal protein L12	RpL12
FBgn0010238	Lachesin	Lac
FBgn0037315	Ceramide kinase	Cerk
FBgn0051690	-	CG31690
FBgn0261592	Ribosomal protein S6	RpS6
FBgn0030912	-	CG6023
FBgn0261239	Hormone receptor-like in 39	Hr39
FBgn0029737	-	CG6903
FBgn0261618	La related protein	larp
FBgn0266411	similar	sima
FBgn0027585	-	CG8740
FBgn0264377	-	CG43829
FBgn0261859	-	CG42788
FBgn0001147	gooseberry-neuro	gsb-n
FBgn0002564	Larval serum protein 1 gamma	Lsp1gamma

### Sheet: FB vs Hemo Core Overlap
Flybase ID	Name	Symbol
FBgn0027584	-	CG4757
FBgn0032639	-	CG18563
FBgn0283461	Drosomycin	Drs
FBgn0032638	Serine protease homolog 93	SPH93
FBgn0034407	Diptericin B	DptB
FBgn0034511	GNBP-like 3	GNBP-like3
FBgn0034328	Bomanin Bicipital 1	BomBc1
FBgn0034331	Bomanin Bicipital 2	BomBc2
FBgn0265577	Induced by Infection	IBIN
FBgn0034329	Bomanin Short 1	BomS1
FBgn0262881	Mtk-like	Mtkl
